# Kinetochore and ionomic adaptation to whole genome duplication

**DOI:** 10.1101/2023.09.27.559727

**Authors:** Sian M. Bray, Tuomas Hämälä, Min Zhou, Silvia Busoms, Sina Fischer, Stuart D. Desjardins, Terezie Mandáková, Chris Moore, Thomas C. Mathers, Laura Cowan, Patrick Monnahan, Jordan Koch, Eva M. Wolf, Martin A. Lysak, Filip Kolar, James D. Higgins, Marcus A. Koch, Levi Yant

## Abstract

Transforming genomic and cellular landscapes in a single generation, whole genome duplication (WGD) brings fundamental challenges, but is also associated with diversification. How is WGD tolerated, and what processes commonly evolve to stabilize the resulting polyploid? Here we study this in *Cochlearia* spp., which have experienced multiple WGDs in the last 300,000 years. We first generate a chromosome-scale genome and sequence 113 individuals from 33 diploid, tetraploid, hexaploid, and outgroup populations. We detect the clearest post-WGD selection signatures in functionally interacting kinetochore components and ion transporters. We structurally model these derived selected alleles, identifying striking WGD-relevant functional variation, and then compare these results to independent recent post-WGD selection in *Arabidopsis arenosa* and *Cardamine amara*. Most prominent in these results is genetic evidence of at least four functionally interacting kinetochore complex subunits in adaptation to WGD at the centromere among our very top selective sweep outliers. In addition, some of the same biological processes evolve in all three WGDs, but specific genes recruited are flexible. This points to a polygenic basis for modifying systems that control the kinetochore, meiotic crossover number, DNA repair, ion homeostasis, and cell cycle. Given that DNA management (especially repair) is the most salient category with the strongest selection signal, we speculate that the generation rate of structural genomic variants may be altered by WGD in young polyploids, contributing to their occasionally spectacular adaptability observed across kingdoms.

**Significance Statement:** Whole-genome duplication (WGD) occurs in all kingdoms and is linked to adaptation, speciation, domestication, and even cancer outcome. But WGD is a shock to the system, and commonly disrupts cell division due to increased DNA management burden and transformed cell physiology. Nevertheless, the hopeful monster that survives WGD is special, occasionally experiencing runaway success. Why do some thrive but others die? Here we introduce a powerful new model, Cochlearia, which has benefitted from multiple WGDs, and we provide the first genetic evidence of rapid adaptation of functionally interacting components of the cell division machinery, the kinetochore. We also compare which processes and genes evolve to stabilize the new polyploid in three independent cases and highlight common mechanisms.
