## Supplementary material for "Kinetochore and ionomic adaptation to whole genome duplication": Dataset S2

### Sheet: Dataset S2. Sample and sequenci
Dataset S2. Sample and sequencing information.
sample	ploidy	group	region	species	Latitude	Longitude	lineage	source	sra_code	mapping percentage	mapped reads	mean depth postfiltering in 4dg vcf
ALO_006	4	UK_tet	Scotland	C. officinalis	56.1028	-3.80791	D	this study	SRRxxxxxx	0.979	35035571	7.68254
ALO_007	4	UK_tet	Scotland	C. officinalis	56.1028	-3.80791	D	this study	SRRxxxxxx	0.9821	37835348	9.44338
ALO_013	4	UK_tet	Scotland	C. officinalis	56.1028	-3.80791	D	this study	SRRxxxxxx	0.9855	58478072	14.5189
ALO_017	4	UK_tet	Scotland	C. officinalis	56.1028	-3.80791	D	this study	SRRxxxxxx	0.9872	103272450	22.2096
BEA_002	4	EU_tet	Norway	C. officinalis	69.3942	19.4543	G	this study	SRRxxxxxx	0.8913	67822744	16.565
BEA_004	4	EU_tet	Norway	C. officinalis	69.3942	19.4543	G	this study	SRRxxxxxx	0.8423	18114815	4.05525
BEA_010	4	EU_tet	Norway	C. officinalis	69.3942	19.4543	G	this study	SRRxxxxxx	0.7885	31180333	6.73484
BNK_21	4	UK_dip	England	C. pyrenaica			A	this study	SRRxxxxxx	0.9699	45604147	14.1562
BRI_002	4	EU_tet	Norway	C. officinalis	69.6929	18.8822	G	this study	SRRxxxxxx	0.7343	46039170	10.3697
BRI_005	4	EU_tet	Norway	C. officinalis	69.6929	18.8822	G	this study	SRRxxxxxx	0.9588	111395705	22.691
BRI_006	4	EU_tet	Norway	C. officinalis	69.6929	18.8822	G	this study	SRRxxxxxx	0.7727	24874363	4.65701
BRI_009	4	EU_tet	Norway	C. officinalis	69.6929	18.8822	G	this study	SRRxxxxxx	0.9581	25223224	5.39794
CHA_1	2	UK_dip	England	C. pyrenaica			A	this study	SRRxxxxxx	0.9701	30095872	9.96245
CHA_2	2	UK_dip	England	C. pyrenaica			A	this study	SRRxxxxxx	0.9791	67286997	21.9851
DAR_1	6	danica	England	C. danica			H	this study	SRRxxxxxx	0.9483	155326768	46.9284
DAR_3	6	danica	England	C. danica			H	this study	SRRxxxxxx	0.9484	139220817	39.3107
ELI_001	4	UK_tet	Scotland	C. officinalis	56.1848	-2.81303	D	this study	SRRxxxxxx	0.8441	53665710	12.6616
ELI_002	4	UK_tet	Scotland	C. officinalis	56.1848	-2.81303	D	this study	SRRxxxxxx	0.9837	43315708	11.6068
ELI_003	4	UK_tet	Scotland	C. officinalis	56.1848	-2.81303	D	this study	SRRxxxxxx	0.9516	52406943	14.0458
ELI_004	4	UK_tet	Scotland	C. officinalis	56.1848	-2.81303	D	this study	SRRxxxxxx	0.9708	48092098	11.7131
ERS_1	4	UK_tet	Scotland	C. officinalis			E	this study	SRRxxxxxx	0.9736	89286364	26.2056
ERS_2	4	UK_tet	Scotland	C. officinalis			E	this study	SRRxxxxxx	0.9745	80915669	28.758
ERS_3	4	UK_tet	Scotland	C. officinalis			E	this study	SRRxxxxxx	0.9854	72719431	25.044
ERS_4	4	UK_tet	Scotland	C. officinalis			E	this study	SRRxxxxxx	0.9735	75767080	21.9973
FTW_1	4	UK_tet	Scotland	C. officinalis			F	this study	SRRxxxxxx	0.5948	95409650	17.8365
FTW_2	4	UK_tet	Scotland	C. officinalis			F	this study	SRRxxxxxx	0.9636	91846469	31.3898
FTW_3	4	UK_tet	Scotland	C. officinalis			F	this study	SRRxxxxxx	0.8981	104146923	29.4626
FTW_5	4	UK_tet	Scotland	C. officinalis			F	this study	SRRxxxxxx	0.8786	107594932	29.4996
IAB_1	2	outgroup		Ionopsidium abulense			na	Wolf et al	ERR2078305	0.2845	16440669	0.790772
IAB_2	2	outgroup		Ionopsidium abulense			na	Wolf et al	ERR2078306	0.286	20850054	0.980719
IAC_1	2	outgroup		Ionopsidium acaule			na	Wolf et al	ERR2078332	0.75	24016584	2.45715
IME_1	2	outgroup		Ionopsidium megalospermum			na	Wolf et al	ERR2078368	0.755	26653188	3.3017
JON_001	6	danica	England	C. danica	52.6216	1.22366	H	this study	SRRxxxxxx	0.9135	49860203	10.1176
JOR_1	2	UK_dip	England	C. pyrenaica			A	this study	SRRxxxxxx	0.9843	44837687	14.3242
JOR_12	2	UK_dip	England	C. pyrenaica			A	this study	SRRxxxxxx	0.6099	46624850	8.94967
JOR_13	2	UK_dip	England	C. pyrenaica			A	this study	SRRxxxxxx	0.8324	42521894	12.3261
JOR_3	2	UK_dip	England	C. pyrenaica			A	this study	SRRxxxxxx	0.9599	46082208	14.4473
KVA_002	4	EU_tet	Norway	C. officinalis	69.6888	18.8325	G	this study	SRRxxxxxx	0.9893	48760785	14.4612
KVA_003	4	EU_tet	Norway	C. officinalis	69.6888	18.8325	G	this study	SRRxxxxxx	0.9592	48497838	15.2687
KVA_009	4	EU_tet	Norway	C. officinalis	69.6888	18.8325	G	this study	SRRxxxxxx	0.9673	15138624	4.32763
KVA_010	4	EU_tet	Norway	C. officinalis	69.6888	18.8325	G	this study	SRRxxxxxx	0.9731	61986453	19.5137
LAB_004	2	UK_dip	England	C. pyrenaica	54.672	-2.231	A	this study	SRRxxxxxx	0.9685	67936918	14.5594
LAB_1	2	UK_dip	England	C. pyrenaica	54.672	-2.231	A	this study	SRRxxxxxx	0.989	43158669	14.2406
LAB_2	2	UK_dip	England	C. pyrenaica	54.672	-2.231	A	this study	SRRxxxxxx	0.9879	41873444	13.1611
LAB_300	2	UK_dip	England	C. pyrenaica	54.672	-2.231	A	this study	SRRxxxxxx	0.9518	34011815	7.59426
LAB_4	2	UK_dip	England	C. pyrenaica	54.672	-2.231	A	this study	SRRxxxxxx	0.9788	44006432	12.3365
LAB_400	2	UK_dip	England	C. pyrenaica	54.672	-2.231	A	this study	SRRxxxxxx	0.9686	43451476	9.31882
LAB_5	2	UK_dip	England	C. pyrenaica	54.672	-2.231	A	this study	SRRxxxxxx	0.9864	34479017	10.8596
LAB_500	2	UK_dip	England	C. pyrenaica	54.672	-2.231	A	this study	SRRxxxxxx	0.9894	67634066	15.6015
LAL_1	4	UK_tet	Scotland	C. officinalis			E	this study	SRRxxxxxx	0.9801	89057398	26.9369
LAL_2	4	UK_tet	Scotland	C. officinalis			E	this study	SRRxxxxxx	0.979	121807812	40.6307
LAL_3	4	UK_tet	Scotland	C. officinalis			E	this study	SRRxxxxxx	0.9754	102159230	30.3212
LAL_4	4	UK_tet	Scotland	C. officinalis			E	this study	SRRxxxxxx	0.9781	99434230	35.0623
LNL_001	4	UK_tet	Scotland	C. micacea	56.538	-4.29126	E	this study	SRRxxxxxx	0.9722	46258412	11.7431
LNL_002	4	UK_tet	Scotland	C. micacea	56.538	-4.29126	E	this study	SRRxxxxxx	0.9877	41459022	10.7452
LNL_003	4	UK_tet	Scotland	C. micacea	56.538	-4.29126	E	this study	SRRxxxxxx	0.9806	50157976	11.3722
LNL_008	4	UK_tet	Scotland	C. micacea	56.538	-4.29126	E	this study	SRRxxxxxx	0.9789	42951316	11.9798
LOS_1	4	UK_tet	Scotland	C. officinalis			F	this study	SRRxxxxxx	0.9797	113792629	35.513
LOS_2	4	UK_tet	Scotland	C. officinalis			F	this study	SRRxxxxxx	0.9732	107732557	35.1918
LOS_6	4	UK_tet	Scotland	C. officinalis			F	this study	SRRxxxxxx	0.9558	126481997	37.1483
LOS_7	4	UK_tet	Scotland	C. officinalis			F	this study	SRRxxxxxx	0.9019	92285564	28.8628
MEL_001	4	EU_tet	Norway	C. officinalis	69.2671	19.9206	G	this study	SRRxxxxxx	0.774	41436402	10.0012
MEL_002	4	EU_tet	Norway	C. officinalis	69.2671	19.9206	G	this study	SRRxxxxxx	0.9188	18003049	4.95431
NEI_1	4	UK_tet	Scotland	C. officinalis			F	this study	SRRxxxxxx	0.6598	111699623	25.1731
NEI_3	4	UK_tet	Scotland	C. officinalis			F	this study	SRRxxxxxx	0.7168	97757544	21.5146
NEI_8	4	UK_tet	Scotland	C. officinalis			F	this study	SRRxxxxxx	0.7799	100556478	27.3958
NEI_9	4	UK_tet	Scotland	C. officinalis			F	this study	SRRxxxxxx	0.8597	97537385	26.0125
NEN_001	2	UK_dip	England	C. pyrenaica	54.815	-2.43521	A	this study	SRRxxxxxx	0.9797	50779224	11.0622
NEN_003	2	UK_dip	England	C. pyrenaica	54.815	-2.43521	A	this study	SRRxxxxxx	0.9742	65257243	9.96256
NEN_200	2	UK_dip	England	C. pyrenaica	54.815	-2.43521	A	this study	SRRxxxxxx	0.9804	40251349	11.1229
NEN_300	2	UK_dip	England	C. pyrenaica	54.815	-2.43521	A	this study	SRRxxxxxx	0.957	43130633	11.2268
NEN_4	2	UK_dip	England	C. pyrenaica	54.815	-2.43521	A	this study	SRRxxxxxx	0.9804	37513778	10.9415
NEN_5	2	UK_dip	England	C. pyrenaica	54.815	-2.43521	A	this study	SRRxxxxxx	0.9694	41295812	11.167
NEN_6	2	UK_dip	England	C. pyrenaica	54.815	-2.43521	A	this study	SRRxxxxxx	0.9737	43818186	12.5126
ODN_10	2	UK_dip	England	C. pyrenaica			B	this study	SRRxxxxxx	0.9628	51659115	15.6767
ODN_2	2	UK_dip	England	C. pyrenaica			B	this study	SRRxxxxxx	0.9708	48900040	15.8583
ODN_4	2	UK_dip	England	C. pyrenaica			B	this study	SRRxxxxxx	0.9675	50181482	17.7586
ODN_5	2	UK_dip	England	C. pyrenaica			B	this study	SRRxxxxxx	0.9867	51331122	16.7347
ODN_6	2	UK_dip	England	C. pyrenaica			B	this study	SRRxxxxxx	0.9796	45321334	12.7204
ODN_7	2	UK_dip	England	C. pyrenaica			B	this study	SRRxxxxxx	0.9798	65626823	21.1169
ODN_9	2	UK_dip	England	C. pyrenaica			B	this study	SRRxxxxxx	0.9767	47238289	15.3307
ROT_004	4	UK_tet	England	C. officinalis	54.4904	-3.60484	D	this study	SRRxxxxxx	0.9813	38904565	10.9231
ROT_006	4	UK_tet	England	C. officinalis	54.4904	-3.60484	D	this study	SRRxxxxxx	0.9813	44815402	11.3378
ROT_007	4	UK_tet	England	C. officinalis	54.4904	-3.60484	D	this study	SRRxxxxxx	0.9892	90126578	20.3584
ROT_013	4	UK_tet	England	C. officinalis	54.4904	-3.60484	D	this study	SRRxxxxxx	0.9837	77524421	16.3984
RUZ_001	2	EU_dip	Slovakia	C. pyrenaica	49.0752	19.3066	C	this study	SRRxxxxxx	0.9396	21689375	7.01939
SAL_003	2	EU_dip	Germany	C. pyrenaica	48.1251	12.7542	C	this study	SRRxxxxxx	0.9349	53472920	13.7468
SAL_004	2	EU_dip	Germany	C. pyrenaica	48.1251	12.7542	C	this study	SRRxxxxxx	0.9601	49848156	12.3291
SAL_006	2	EU_dip	Germany	C. pyrenaica	48.1251	12.7542	C	this study	SRRxxxxxx	0.9766	23180860	5.66688
SCU_14	4	UK_tet	Scotland	C. officinalis			E	this study	SRRxxxxxx	0.9843	84227487	24.5503
SCU_15	4	UK_tet	Scotland	C. officinalis			E	this study	SRRxxxxxx	0.9721	87418401	25.0876
SCU_16	4	UK_tet	Scotland	C. officinalis			E	this study	SRRxxxxxx	0.9809	102511485	31.8135
SCU_19	4	UK_tet	Scotland	C. officinalis			E	this study	SRRxxxxxx	0.9791	96485793	32.6736
SKI_004	4	EU_tet	Norway	C. officinalis	69.3787	20.2354	G	this study	SRRxxxxxx	0.7864	13081379	3.15504
SKI_005	4	EU_tet	Norway	C. officinalis	69.3787	20.2354	G	this study	SRRxxxxxx	0.9662	63976579	18.7995
SKN_001	4	UK_tet	England	C. officinalis	54.5711	-0.8962	D	this study	SRRxxxxxx	0.9881	36288082	10.2123
SKN_002	4	UK_tet	England	C. officinalis	54.5711	-0.8962	D	this study	SRRxxxxxx	0.9845	39914942	10.0836
SKN_005	4	UK_tet	England	C. officinalis	54.5711	-0.8962	D	this study	SRRxxxxxx	0.9728	85554888	15.6106
SKN_008	4	UK_tet	England	C. officinalis	54.5711	-0.8962	D	this study	SRRxxxxxx	0.9874	66794783	15.4924
TRO_001	4	EU_tet	Norway	C. officinalis	69.6249	19.0454	G	this study	SRRxxxxxx	0.9718	43637699	10.5868
TRO_003	4	EU_tet	Norway	C. officinalis	69.6249	19.0454	G	this study	SRRxxxxxx	0.9781	32059513	7.54815
TRO_005	4	EU_tet	Norway	C. officinalis	69.6249	19.0454	G	this study	SRRxxxxxx	0.987	96549818	23.7312
TRO_009	4	EU_tet	Norway	C. officinalis	69.6249	19.0454	G	this study	SRRxxxxxx	0.9717	56181416	16.9113
VAG_003	4	EU_tet	Norway	C. officinalis	69.7751	19.2931	G	this study	SRRxxxxxx	0.9874	31068177	8.01538
VAG_004	4	EU_tet	Norway	C. officinalis	69.7751	19.2931	G	this study	SRRxxxxxx	0.9837	68853612	19.4053
VAG_007	4	EU_tet	Norway	C. officinalis	69.7751	19.2931	G	this study	SRRxxxxxx	0.9361	93352778	25.5229
VAG_102	4	EU_tet	Norway	C. officinalis	69.7751	19.2931	G	this study	SRRxxxxxx	0.9469	16795783	4.68301
VEG_003	2	EU_dip	Spain	C. aestuaria	43.4653	-7.05268	C	this study	SRRxxxxxx	0.9785	102848811	18.484
VEG_004	2	EU_dip	Spain	C. aestuaria	43.4653	-7.05268	C	this study	SRRxxxxxx	0.9868	153040851	22.7214
WOL_002	2	EU_dip	Germany	C. pyrenaica	47.8316	9.76181	C	this study	SRRxxxxxx	0.99	53076941	15.7487
WOL_006	2	EU_dip	Germany	C. pyrenaica	47.8316	9.76181	C	this study	SRRxxxxxx	0.9902	41750556	11.9975
WOL_009	2	EU_dip	Germany	C. pyrenaica	47.8316	9.76181	C	this study	SRRxxxxxx	0.9902	44494614	13.0026
WOL_010	2	EU_dip	Germany	C. pyrenaica	47.8316	9.76181	C	this study	SRRxxxxxx	0.9905	42665296	11.8615
