## Supplementary material for "Kinetochore and ionomic adaptation to whole genome duplication": Dataset S4

### Sheet: Enriched GO in Cochlearia
GO.ID	Term	Ploidy functional category	convergence	Annotated	Significant	Expected	elimFisher	GO_type	Genes
GO:0070176	DRM complex (A transcriptional repressor complex or RNA Pol II)	DNA Management		16	3	0.3	0.003	Cellular Component	g30895.t1,g7319.t1,g783.t1
GO:0000812	Swr1 complex (involved in chromatin remodeling)	DNA Management		17	3	0.32	0.0035	Cellular Component	g12492.t1,g13990.t1,g7929.t1
GO:0045143	homologous chromosome segregation	DNA Management		38	4	0.7	0.00523	Biological Process	g2728.t1,g37705.t1,g49945.t1,g7319.t1
GO:0070192	chromosome organization involved in meiotic cell cycle	DNA Management		62	5	1.15	0.00582	Biological Process	g2728.t1,g37705.t1,g6996.t1,g7319.t1,g7433.t2
GO:0045003	double-strand break repair via synthesis-dependent strand annealing	DNA Management		7	2	0.13	0.00677	Biological Process	g2728.t1,g39305.t1
GO:0080135	regulation of cellular response to stress	DNA Management		92	6	1.71	0.00733	Biological Process	g12492.t1,g23782.t1,g2728.t1,g28949.t1,g29526.t1,g6996.t1
GO:0034497	protein localization to phagophore assembly site	DNA Management		8	2	0.15	0.00892	Biological Process	g23391.t1,g33037.t1
GO:0051446	positive regulation of meiotic cell cycle	DNA Management		8	2	0.15	0.00892	Biological Process	g5556.t1,g783.t1
GO:0042545	cell wall modification	DNA Management		196	9	3.63	0.01118	Biological Process	g29134.t1,g33057.t1,g33061.t1,g33065.t1,g38026.t1,g45851.t1,g47452.t1,g51310.t1,g52094.t1
GO:0090575	RNA polymerase II transcription regulator complex	DNA Management		78	5	1.45	0.0149	Cellular Component	g2416.t1,g25654.t1,g28949.t1,g7446.t1,g783.t1
GO:0034045	phagophore assembly site membrane	DNA Management		11	2	0.2	0.0169	Cellular Component	g23391.t1,g33037.t1
GO:0006367	transcription initiation from RNA polymerase II promoter	DNA Management		31	3	0.57	0.01938	Biological Process	g2416.t1,g25654.t1,g7446.t1
GO:0004386	helicase activity	DNA Management		147	7	2.75	0.0208	Molecular Function	g25121.t1, g27478.t1, g31016.t1, g39536.t1, g45503.t1, g983.t1, g9929.t1
GO:0007129	homologous chromosome pairing at meiosis	DNA Management		32	3	0.59	0.02109	Biological Process	g2728.t1,g37705.t1,g7319.t1
GO:0030427	site of polarized growth	DNA Management		32	3	0.59	0.0211	Cellular Component	g38487.t1,g41045.t1,g5724.t1
GO:2001020	regulation of response to DNA damage stimulus	DNA Management		33	3	0.61	0.02289	Biological Process	g2728.t1,g28949.t1,g6996.t1
GO:0006303	double-strand break repair via nonhomologous end joining	DNA Management		13	2	0.24	0.02338	Biological Process	g2728.t1,g28620.t1
GO:0000726	non-recombinational repair	DNA Management		14	2	0.26	0.02694	Biological Process	g2728.t1,g28620.t1
GO:0030880	RNA polymerase complex	DNA Management		125	6	2.32	0.0291	Cellular Component	g2416.t1,g25654.t1,g29523.t1,g31554.t1,g32421.t1,g7446.t1
GO:0051252	regulation of RNA metabolic process	DNA Management	Cochlearia-Arabidopsis	2544	60	47.18	0.02994	Biological Process	g10740.t1,g12481.t1,g12493.t1,g13288.t1,g13990.t1,g18911.t1,g22814.t1,g23077.t1,g24499.t1,g245.t1,g24567.t1,g24822.t1,g25025.t1,g25034.t1,g25041.t2,g25048.t1,g25337.t1,g25654.t1,g27249.t1,g28609.t1,g28619.t2,g28949.t1,g30971.t1,g31016.t1,g31960.t1,g36708.t2,g37014.t1,g37673.t1,g37731.t1,g38318.t1,g38333.t1,g38438.t1,g38471.t1,g394.t1,g40210.t1,g40213.t1,g40349.t1,g44303.t1,g44997.t1,g45809.t1,g46…
GO:0000124	SAGA complex (histone acetylase complex)	DNA Management		15	2	0.28	0.0307	Cellular Component	g13990.t1,g7446.t1
GO:0016591	RNA polymerase II, holoenzyme	DNA Management		65	4	1.2	0.0325	Cellular Component	g2416.t1,g25654.t1,g29523.t1,g7446.t1
GO:0003724	RNA helicase activity	DNA Management		95	5	1.78	0.0329	Molecular Function	g27478.t1, g31016.t1, g45503.t1, g983.t1, g9929.t1
GO:0051301	cell division	DNA Management	Cochlearia-Arabidopsis	648	19	12.02	0.03416	Biological Process	g10180.t1,g10207.t1,g12391.t1,g24291.t1,g29134.t1,g31016.t1,g40786.t1,g42706.t1,g42720.t1,g46596.t1,g47188.t2,g5071.t1,g54040.t1,g5724.t1,g7319.t1,g7443.t1,g7445.t1,g7555.t1,g783.t1
GO:0140296	general transcription initiation factor binding	DNA Management		17	2	0.32	0.0394	Molecular Function	g25654.t1, g7446.t1
GO:0055029	nuclear DNA-directed RNA polymerase complex	DNA Management		102	5	1.89	0.0413	Cellular Component	g2416.t1,g25654.t1,g29523.t1,g32421.t1,g7446.t1
GO:0000723	telomere maintenance	DNA Management		42	3	0.78	0.04267	Biological Process	g2728.t1,g28620.t1,g39305.t1
GO:0006352	DNA-templated transcription, initiation	DNA Management		72	4	1.34	0.04478	Biological Process	g2416.t1,g25654.t1,g522.t1,g7446.t1
GO:0032200	telomere organization	DNA Management		43	3	0.8	0.04526	Biological Process	g2728.t1,g28620.t1,g39305.t1
GO:0055085	transmembrane transport	ion homeostasis	Cochlearia-Arabidopsis	842	31	15.61	0.00091	Biological Process	g10739.t1,g1551.t1,g17502.t1,g19126.t1,g218.t1,g22744.t1,g23785.t1,g24214.t1,g24716.t1,g25184.t1,g25334.t1,g25335.t1,g26880.t1,g28609.t1,g28996.t1,g30894.t1,g31030.t2,g38270.t1,g40185.t1,g40302.t1,g44582.t1,g45844.t1,g46019.t1,g46402.t1,g46403.t1,g46428.t1,g46804.t1,g54368.t1,g5985.t1,g6635.t1,g9774.t1
GO:0010044	response to aluminum ion	ion homeostasis		15	3	0.28	0.00244	Biological Process	g245.t1,g25679.t1,g51310.t1
GO:0015103	inorganic anion transmembrane transporter activity	ion homeostasis		127	8	2.37	0.0027	Molecular Function	g31103.t1, g40308.t1, g44582.t1, g44805.t1, g46402.t1, g46403.t1, g6635.t1, g6875.t1
GO:0006885	regulation of pH	ion homeostasis		59	5	1.09	0.00471	Biological Process	g10739.t1,g31647.t1,g40026.t1,g44612.t1,g5985.t1
GO:0072348	sulfur compound transport	ion homeostasis		21	3	0.39	0.00657	Biological Process	g22744.t1,g46402.t1,g46403.t1
GO:0022804	active transmembrane transporter activity	ion homeostasis		400	15	7.48	0.0087	Molecular Function	g10739.t1, g17502.t1, g19126.t1, g218.t1, g22744.t1, g24214.t1, g28996.t1, g31030.t2, g31647.t1, g36504.t1, g38270.t1, g40308.t1, g46402.t1, g46403.t1, g9774.t1
GO:0010375	stomatal complex patterning	ion homeostasis		24	3	0.45	0.0096	Biological Process	g24499.t1,g46596.t1,g5630.t1
GO:0015698	inorganic anion transport	ion homeostasis		102	6	1.89	0.01188	Biological Process	g31103.t1,g40308.t1,g44582.t1,g44805.t1,g46402.t1,g46403.t1
GO:0008272	sulfate transport	ion homeostasis		10	2	0.19	0.01399	Biological Process	g46402.t1,g46403.t1
GO:0045851	pH reduction	ion homeostasis		10	2	0.19	0.01399	Biological Process	g40026.t1,g44612.t1
GO:1990069	stomatal opening	ion homeostasis		29	3	0.54	0.01618	Biological Process	g39326.t1,g46804.t1,g5985.t1
GO:0051453	regulation of intracellular pH	ion homeostasis		30	3	0.56	0.01774	Biological Process	g10739.t1,g40026.t1,g5985.t1
GO:0030641	regulation of cellular pH	ion homeostasis		30	3	0.56	0.01774	Biological Process	g10739.t1,g40026.t1,g5985.t1
GO:0015318	inorganic molecular entity transmembrane transporter activity	ion homeostasis		656	25	12.26	0.0194	Molecular Function	g10739.t1, g1551.t1, g22744.t1, g24716.t1, g25184.t1, g25334.t1, g28609.t1, g31103.t1, g31647.t1, g38270.t1, g40026.t1, g40302.t1, g40308.t1, g44582.t1, g44805.t1, g45844.t1, g46402.t1, g46403.t1, g46804.t1, g533.t1, g54368.t1, g5985.t1, g6635.t1, g6875.t1, g9774.t1
GO:0008271	secondary active sulfate transmembrane transporter activity	ion homeostasis		12	2	0.22	0.0203	Molecular Function	g46402.t1, g46403.t1
GO:0022853	active ion transmembrane transporter activity	ion homeostasis		181	8	3.38	0.0208	Molecular Function	g10739.t1, g22744.t1, g31647.t1, g38270.t1, g40308.t1, g46402.t1, g46403.t1, g9774.t1
GO:1901682	sulfur compound transmembrane transporter activity	ion homeostasis		33	3	0.62	0.0234	Molecular Function	g22744.t1, g46402.t1, g46403.t1
GO:0098660	inorganic ion transmembrane transport	ion homeostasis		223	9	4.14	0.02381	Biological Process	g10739.t1,g1551.t1,g28609.t1,g40302.t1,g44582.t1,g45844.t1,g46402.t1,g54368.t1,g5985.t1
GO:0009506	plasmodesma	ion homeostasis		940	26	17.42	0.0281	Cellular Component	g12391.t1,g13990.t1,g24291.t1,g25112.t1,g25337.t1,g25604.t1,g2728.t1,g28609.t1,g28620.t1,g29182.t1,g31203.t1,g36504.t1,g38270.t1,g42046.t1,g50328.t1,g54040.t1,g54373.t1,g54383.t1,g54385.t1,g5561.t1,g5724.t1,g5985.t1,g739.t1,g7906.t1,g7929.t1,g9776.t1
GO:0006814	sodium ion transport	ion homeostasis		15	2	0.28	0.03071	Biological Process	g10739.t1,g40302.t1
GO:0046873	metal ion transmembrane transporter activity	ion homeostasis		234	9	4.37	0.0324	Molecular Function	g10739.t1, g1551.t1, g28609.t1, g31647.t1, g40302.t1, g45844.t1, g46804.t1, g533.t1, g54368.t1
GO:0030004	cellular monovalent inorganic cation homeostasis	ion homeostasis		39	3	0.72	0.03537	Biological Process	g10739.t1,g40026.t1,g5985.t1
GO:0015079	potassium ion transmembrane transporter activity	ion homeostasis		67	4	1.25	0.0367	Molecular Function	g10739.t1, g40302.t1, g45844.t1, g46804.t1
GO:0015399	primary active transmembrane transporter activity	ion homeostasis		132	6	2.47	0.0378	Molecular Function	g17502.t1, g19126.t1, g218.t1, g22744.t1, g24214.t1, g36504.t1
GO:0015116	sulfate transmembrane transporter activity	ion homeostasis		17	2	0.32	0.0394	Molecular Function	g46402.t1, g46403.t1
GO:0022890	inorganic cation transmembrane transporter activity	ion homeostasis		365	12	6.82	0.0427	Molecular Function	g10739.t1, g1551.t1, g28609.t1, g31647.t1, g38270.t1, g40026.t1, g40302.t1, g45844.t1, g46804.t1, g533.t1, g54368.t1, g5985.t1
GO:0010468	regulation of gene expression	Stoichiometry		3622	86	67.17	0.00799	Biological Process	g10180.t1,g10740.t1,g10906.t1,g12060.t1,g12481.t1,g12493.t1,g13288.t1,g13990.t1,g18818.t2,g18911.t1,g22814.t1,g22828.t1,g23077.t1,g23788.t1,g24499.t1,g245.t1,g24567.t1,g24822.t1,g25025.t1,g25034.t1,g25041.t2,g25048.t1,g25337.t1,g25654.t1,g27249.t1,g27399.t1,g28609.t1,g28619.t2,g28949.t1,g29179.t1,g29526.t1,g30728.t1,g30971.t1,g31016.t1,g31554.t1,g31960.t1,g33022.t1,g33023.t1,g33329.t2,g33401.t1,g…
GO:0052324	plant-type cell wall cellulose biosynthetic process	Stoichiometry		23	3	0.43	0.00851	Biological Process	g37407.t1,g46358.t1,g7893.t1
GO:0016070	RNA metabolic process	Stoichiometry		4996	113	92.65	0.00988	Biological Process	g10180.t1,g10682.t1,g10740.t1,g12060.t1,g12466.t1,g12481.t1,g12493.t1,g13288.t1,g13990.t1,g18818.t2,g18911.t1,g22814.t1,g22828.t1,g23077.t1,g23780.t1,g2416.t1,g2417.t1,g24499.t1,g245.t1,g24567.t1,g24822.t1,g25025.t1,g25034.t1,g25041.t2,g25048.t1,g25101.t1,g25337.t1,g25338.t1,g25654.t1,g27249.t1,g2728.t1,g27478.t1,g28609.t1,g28619.t2,g28949.t1,g28996.t1,g29179.t1,g29523.t1,g30728.t1,g30895.t1,g309…
GO:0003712	transcription coregulator activity	Stoichiometry		130	7	2.43	0.0112	Molecular Function	g245.t1, g28949.t1, g30971.t1, g36708.t2, g46180.t1, g51310.t1, g54157.t1
GO:0009505	plant-type cell wall	Stoichiometry		549	18	10.18	0.0146	Cellular Component	g10707.t1,g10730.t1,g11622.t1,g12391.t1,g25604.t1,g29182.t1,g38026.t1,g41312.t1,g42706.t1,g42720.t1,g45851.t1,g51474.t1,g54383.t1,g5551.t1,g7905.t1,g7906.t1,g9776.t1,g9786.t1
GO:0005618	cell wall	Stoichiometry		566	18	10.49	0.0192	Cellular Component	g10707.t1,g10730.t1,g11622.t1,g12391.t1,g25604.t1,g29182.t1,g38026.t1,g41312.t1,g42706.t1,g42720.t1,g45851.t1,g51474.t1,g54383.t1,g5551.t1,g7905.t1,g7906.t1,g9776.t1,g9786.t1
GO:0010556	regulation of macromolecule biosynthetic process	Stoichiometry	Cochlearia-Arabidopsis	2566	60	47.59	0.03471	Biological Process	g10740.t1,g12481.t1,g12493.t1,g13288.t1,g13990.t1,g18911.t1,g22814.t1,g23077.t1,g24499.t1,g245.t1,g24822.t1,g25025.t1,g25034.t1,g25041.t2,g25048.t1,g25337.t1,g25654.t1,g27249.t1,g27399.t1,g28619.t2,g28949.t1,g30728.t1,g30971.t1,g31960.t1,g33329.t2,g36708.t2,g37407.t1,g37673.t1,g37731.t1,g38333.t1,g38438.t1,g38471.t1,g394.t1,g39536.t1,g40210.t1,g40213.t1,g44303.t1,g44997.t1,g45809.t1,g46019.t1,g46…
GO:0070461	SAGA-type complex (regulates global gene expression)	Stoichiometry		19	2	0.35	0.0476	Cellular Component	g13990.t1,g7446.t1
GO:0009938	negative regulation of gibberellic acid mediated signaling pathway	stress signalling		18	2	0.33	0.04316	Biological Process	g44997.t1,g47965.t1
GO:0019676	ammonia assimilation cycle			7	3	0.13	0.00021	Biological Process	g25206.t1,g38155.t1,g9774.t1
GO:0009416	response to light stimulus			2160	60	40.06	0.00098	Biological Process	g10041.t1,g11949.t1,g12466.t1,g16730.t1,g18911.t1,g19102.t1,g22709.t1,g22777.t1,g22778.t1,g22851.t2,g23077.t1,g23778.t1,g24567.t1,g24694.t1,g24890.t1,g25121.t1,g25296.t1,g25337.t1,g269.t1,g28609.t1,g28949.t1,g30971.t1,g31370.t1,g33401.t1,g33402.t1,g36276.t1,g37014.t1,g37673.t1,g37715.t1,g37731.t1,g38318.t1,g38333.t1,g38409.t1,g38438.t1,g38444.t1,g38476.t1,g39326.t1,g39901.t1,g40212.t1,g40305.t1,g…
GO:0090351	seedling development			228	12	4.23	0.00119	Biological Process	g11622.t1,g22709.t1,g22744.t1,g22851.t2,g25335.t1,g25337.t1,g27399.t1,g30971.t1,g44997.t1,g46405.t1,g47690.t1,g51310.t1
GO:1901617	organic hydroxy compound biosynthetic process			218	11	4.04	0.00262	Biological Process	g10207.t1,g11949.t1,g19669.t1,g31329.t1,g31370.t1,g37731.t1,g39303.t1,g46057.t1,g46142.t1,g5175.t1,g54387.t1
GO:0080090	regulation of primary metabolic process		Cochlearia-Arabidopsis	3590	88	66.58	0.00302	Biological Process	g10730.t1,g10740.t1,g10906.t1,g12060.t1,g12466.t1,g12481.t1,g12493.t1,g13288.t1,g13990.t1,g18911.t1,g19102.t1,g19367.t1,g22814.t1,g22823.t1,g23077.t1,g23788.t1,g24499.t1,g245.t1,g24567.t1,g24822.t1,g25025.t1,g25034.t1,g25041.t2,g25048.t1,g25337.t1,g25654.t1,g27249.t1,g2728.t1,g27399.t1,g28609.t1,g28619.t2,g28949.t1,g29179.t1,g30728.t1,g30749.t1,g30971.t1,g31016.t1,g31960.t1,g33401.t1,g33402.t1,g3…
GO:0012511	monolayer-surrounded lipid storage body			17	3	0.32	0.0035	Cellular Component	g19669.t1,g54110.t1,g54387.t1
GO:0031323	regulation of cellular metabolic process		Cochlearia-Arabidopsis	3677	89	68.19	0.00408	Biological Process	g10730.t1,g10739.t1,g10740.t1,g12060.t1,g12144.t1,g12466.t1,g12481.t1,g12493.t1,g13288.t1,g13990.t1,g18911.t1,g19367.t1,g22777.t1,g22778.t1,g22814.t1,g22823.t1,g23077.t1,g23788.t1,g24499.t1,g245.t1,g24567.t1,g24822.t1,g25025.t1,g25034.t1,g25041.t2,g25048.t1,g25337.t1,g25654.t1,g27249.t1,g2728.t1,g27399.t1,g28609.t1,g28619.t2,g28949.t1,g29179.t1,g30728.t1,g30749.t1,g30971.t1,g31016.t1,g31960.t1,g3…
GO:1902936	phosphatidylinositol bisphosphate binding			57	5	1.07	0.0042	Molecular Function	g13050.t1, g23391.t1, g25679.t1, g33037.t1, g5724.t1
GO:0019632	shikimate metabolic process			6	2	0.11	0.0049	Biological Process	g12926.t1,g12927.t1
GO:0071732	cellular response to nitric oxide			6	2	0.11	0.0049	Biological Process	g19669.t1,g54387.t1
GO:1902001	fatty acid transmembrane transport			6	2	0.11	0.0049	Biological Process	g22744.t1,g9774.t1
GO:0045053	protein retention in Golgi apparatus			6	2	0.11	0.0049	Biological Process	g24291.t1,g54040.t1
GO:0016887	ATPase activity			607	21	11.35	0.0053	Molecular Function	g12391.t1, g12492.t1, g17502.t1, g19126.t1, g218.t1, g22744.t1, g24214.t1, g25121.t1, g27478.t1, g28609.t1, g31016.t1, g36504.t1, g39536.t1, g40026.t1, g41045.t1, g45503.t1, g47690.t1, g5985.t1, g7679.t1, g983.t1, g9929.t1
GO:0043650	dicarboxylic acid biosynthetic process			21	3	0.39	0.00657	Biological Process	g12926.t1,g12927.t1,g38155.t1
GO:0048608	reproductive structure development		Cochlearia-Arabidopsis	2304	59	42.73	0.00662	Biological Process	g10180.t1,g10707.t1,g10740.t1,g12060.t1,g12492.t1,g12926.t1,g12927.t1,g16961.t1,g1819.t1,g19367.t1,g218.t1,g22709.t1,g22814.t1,g23077.t1,g24567.t1,g25132.t1,g25165.t1,g25338.t1,g25679.t1,g27399.t1,g28609.t1,g30971.t1,g31329.t1,g33022.t1,g33023.t1,g33401.t1,g33402.t1,g38318.t1,g38333.t1,g38438.t1,g38444.t1,g38476.t1,g39361.t1,g394.t1,g40180.t1,g40349.t1,g44303.t1,g44997.t1,g45079.t1,g47452.t1,g479…
GO:0009889	regulation of biosynthetic process		Cochlearia-Arabidopsis	2929	72	54.32	0.00715	Biological Process	g10740.t1,g12481.t1,g12493.t1,g13288.t1,g13990.t1,g18911.t1,g19102.t1,g22777.t1,g22778.t1,g22814.t1,g23077.t1,g24499.t1,g245.t1,g24822.t1,g25025.t1,g25034.t1,g25041.t2,g25048.t1,g25337.t1,g25654.t1,g27249.t1,g27399.t1,g28619.t2,g28949.t1,g30728.t1,g30971.t1,g31960.t1,g33329.t2,g33401.t1,g33402.t1,g36708.t2,g37407.t1,g37673.t1,g37731.t1,g38318.t1,g38333.t1,g38409.t1,g38438.t1,g38471.t1,g39303.t1,g…
GO:0042742	defense response to bacterium		Cochlearia-Cardamine	1047	31	19.42	0.00722	Biological Process	g12144.t1,g19669.t1,g23788.t1,g24822.t1,g25679.t1,g25712.t1,g31604.t1,g33057.t1,g33061.t1,g33065.t1,g37450.t1,g37915.t1,g38438.t1,g39907.t1,g40186.t1,g40361.t1,g41045.t1,g42046.t1,g45142.t1,g47452.t1,g49380.t1,g50202.t1,g50328.t1,g5175.t1,g51836.t1,g54385.t1,g54387.t1,g5970.t1,g7280.t1,g7386.t1,g9776.t1
GO:0005515	protein binding			5583	126	104.37	0.008	Molecular Function	g10368.t2, g10707.t1, g10730.t1, g10739.t1, g10740.t1, g11622.t1, g11949.t1, g12391.t1, g12481.t1, g12492.t1, g12493.t1, g13990.t1, g16961.t1, g1825.t1, g18911.t1, g19367.t1, g218.t1, g22709.t1, g22744.t1, g22823.t1, g23077.t1, g23700.t1, g23767.t2, g23782.t1, g23787.t1, g24567.t1, g2478.t1, g25025.t1, g25034.t1, g25048.t1, g25077.t1, g25112.t1, g25132.t1, g25165.t1, g25207.t1, g25337.t1, g25338.…
GO:0010025	wax biosynthetic process			44	4	0.82	0.00882	Biological Process	g18818.t2,g31554.t1,g39290.t1,g47856.t1
GO:0042759	long-chain fatty acid biosynthetic process			8	2	0.15	0.00892	Biological Process	g19669.t1,g54387.t1
GO:0000285	1-phosphatidylinositol-3-phosphate 5-kinase activity			8	2	0.15	0.0091	Molecular Function	g2728.t1, g45893.t1
GO:0048507	meristem development			611	20	11.33	0.01059	Biological Process	g10041.t1,g12492.t1,g22814.t1,g24214.t1,g24654.t1,g32281.t1,g32282.t1,g33329.t2,g38318.t1,g38333.t1,g394.t1,g45079.t1,g47690.t1,g51310.t1,g53697.t1,g54040.t1,g5556.t1,g7280.t1,g9697.t1,g9775.t1
GO:0014070	response to organic cyclic compound			864	26	16.02	0.01099	Biological Process	g16730.t1,g1825.t1,g19669.t1,g22709.t1,g23786.t1,g27001.t1,g27398.t1,g30996.t1,g31553.t1,g31554.t1,g37915.t1,g38438.t1,g39907.t1,g40186.t1,g40361.t1,g42046.t1,g44997.t1,g45912.t1,g51310.t1,g5175.t1,g51836.t1,g54387.t1,g5697.t1,g7280.t1,g7386.t1,g9776.t1
GO:0010330	cellulose synthase complex			9	2	0.17	0.0113	Cellular Component	g29134.t1,g46358.t1
GO:0032881	regulation of polysaccharide metabolic process			48	4	0.89	0.01193	Biological Process	g10740.t1,g37407.t1,g46358.t1,g51310.t1
GO:0019219	regulation of nucleobase-containing compound metabolic process		Cochlearia-Arabidopsis	2853	69	52.91	0.01208	Biological Process	g10730.t1,g10740.t1,g12060.t1,g12466.t1,g12481.t1,g12493.t1,g13288.t1,g13990.t1,g18911.t1,g22814.t1,g23077.t1,g23788.t1,g24499.t1,g245.t1,g24567.t1,g24822.t1,g25025.t1,g25034.t1,g25041.t2,g25048.t1,g25337.t1,g25654.t1,g27249.t1,g2728.t1,g28609.t1,g28619.t2,g28949.t1,g29179.t1,g30971.t1,g31016.t1,g31960.t1,g36708.t2,g37014.t1,g37673.t1,g37731.t1,g38318.t1,g38333.t1,g38438.t1,g38471.t1,g394.t1,g402…
GO:0071446	cellular response to salicylic acid stimulus			136	7	2.52	0.01359	Biological Process	g19669.t1,g31553.t1,g39907.t1,g40186.t1,g44997.t1,g54387.t1,g7386.t1
GO:0016879	ligase activity, forming carbon-nitrogen bonds			76	5	1.42	0.0139	Molecular Function	g25206.t1, g38445.t1, g40786.t1, g47452.t1, g53697.t1
GO:0006488	dolichol-linked oligosaccharide biosynthetic process			10	2	0.19	0.01399	Biological Process	g27462.t1,g45484.t1
GO:0030312	external encapsulating structure			588	19	10.9	0.0141	Cellular Component	g10707.t1,g10730.t1,g11622.t1,g12391.t1,g25604.t1,g29182.t1,g38026.t1,g41312.t1,g42706.t1,g42720.t1,g45851.t1,g51474.t1,g54383.t1,g5551.t1,g5563.t1,g7905.t1,g7906.t1,g9776.t1,g9786.t1
GO:0051171	regulation of nitrogen compound metabolic process		Cochlearia-Arabidopsis	3461	81	64.18	0.01429	Biological Process	g10730.t1,g10740.t1,g10906.t1,g12060.t1,g12466.t1,g12481.t1,g12493.t1,g13288.t1,g13990.t1,g18911.t1,g19367.t1,g22814.t1,g22823.t1,g23077.t1,g23788.t1,g24499.t1,g245.t1,g24567.t1,g24822.t1,g25025.t1,g25034.t1,g25041.t2,g25048.t1,g25337.t1,g25654.t1,g27249.t1,g2728.t1,g27399.t1,g28609.t1,g28619.t2,g28949.t1,g29179.t1,g30728.t1,g30971.t1,g31016.t1,g31960.t1,g33329.t2,g36708.t2,g37014.t1,g37673.t1,g3…
GO:0016881	acid-amino acid ligase activity			28	3	0.52	0.015	Molecular Function	g38445.t1, g40786.t1, g47452.t1
GO:0051788	response to misfolded protein			29	3	0.54	0.01618	Biological Process	g12391.t1,g45912.t1,g47690.t1
GO:0042626	ATPase-coupled transmembrane transporter activity			109	6	2.04	0.0166	Molecular Function	g17502.t1, g19126.t1, g218.t1, g22744.t1, g24214.t1, g36504.t1
GO:0048229	gametophyte development		Cochlearia-Arabidopsis	557	18	10.33	0.0167	Biological Process	g12492.t1,g1819.t1,g22709.t1,g25132.t1,g28686.t1,g29179.t1,g32421.t1,g39290.t1,g39304.t1,g39361.t1,g39362.t1,g39536.t1,g47965.t1,g4811.t1,g522.t1,g7319.t1,g7555.t1,g9697.t1
GO:0009423	chorismate biosynthetic process			11	2	0.2	0.01689	Biological Process	g12926.t1,g12927.t1
GO:1900034	regulation of cellular response to heat			11	2	0.2	0.01689	Biological Process	g12492.t1,g29526.t1
GO:0080025	phosphatidylinositol-3, 5-bisphosphate binding			11	2	0.21	0.0171	Molecular Function	g23391.t1, g33037.t1
GO:0047714	galactolipase activity			11	2	0.21	0.0171	Molecular Function	g27164.t1, g39907.t1
GO:0140513	nuclear protein-containing complex			813	29	15.07	0.0173	Cellular Component	g12492.t1,g13990.t1,g18818.t2,g2416.t1,g25338.t1,g25654.t1,g27249.t1,g28620.t1,g28949.t1,g29179.t1,g29523.t1,g30895.t1,g31554.t1,g32421.t1,g36708.t2,g39305.t1,g39536.t1,g40186.t1,g40213.t1,g44149.t1,g44303.t1,g46180.t1,g46597.t1,g47547.t1,g7319.t1,g7446.t1,g783.t1,g7929.t1,g9775.t1
GO:0090404	pollen tube tip			30	3	0.56	0.0177	Cellular Component	g38487.t1,g41045.t1,g5724.t1
GO:0035838	growing cell tip			30	3	0.56	0.0177	Cellular Component	g38487.t1,g41045.t1,g5724.t1
GO:0016020	membrane			4545	102	84.24	0.018	Cellular Component	g10368.t2,g10576.t1,g10707.t1,g10730.t1,g10739.t1,g11045.t1,g11949.t1,g12391.t1,g12493.t1,g19126.t1,g218.t1,g22709.t1,g22744.t1,g22839.t1,g22931.t1,g23391.t1,g23407.t1,g23700.t1,g23782.t1,g24291.t1,g24498.t1,g24567.t1,g24698.t1,g24716.t1,g25184.t1,g25206.t1,g25207.t1,g25296.t1,g25300.t1,g25335.t1,g25604.t1,g25679.t1,g27399.t1,g27462.t1,g28609.t1,g28686.t1,g28996.t1,g29134.t1,g29182.t1,g29661.t1,g…
GO:0009751	response to salicylic acid			364	13	6.75	0.019	Biological Process	g19669.t1,g27398.t1,g31553.t1,g31554.t1,g38438.t1,g39907.t1,g40186.t1,g42046.t1,g44997.t1,g45912.t1,g5175.t1,g54387.t1,g7386.t1
GO:0010228	vegetative to reproductive phase transition of meristem			486	16	9.01	0.01993	Biological Process	g10707.t1,g12492.t1,g24567.t1,g27399.t1,g30971.t1,g33401.t1,g33402.t1,g38318.t1,g38333.t1,g38438.t1,g38476.t1,g54040.t1,g54385.t1,g5697.t1,g7929.t1,g9704.t1
GO:0007292	female gamete generation			12	2	0.22	0.02002	Biological Process	g10738.t1,g47690.t1
GO:0048653	anther development			84	5	1.56	0.02002	Biological Process	g1819.t1,g22709.t1,g47965.t1,g51836.t1,g9697.t1
GO:1902494	catalytic complex			1158	34	21.46	0.0201	Cellular Component	g12492.t1,g13990.t1,g16961.t1,g18818.t2,g19367.t1,g218.t1,g22823.t1,g23782.t1,g2416.t1,g25654.t1,g27249.t1,g27462.t1,g28126.t1,g29134.t1,g29523.t1,g31554.t1,g32421.t1,g37728.t1,g39326.t1,g40349.t1,g40854.t1,g44303.t1,g44344.t1,g46180.t1,g46358.t1,g46597.t1,g47690.t1,g51836.t1,g5766.t1,g6985.t1,g7446.t1,g7905.t1,g7929.t1,g9775.t1
GO:0032266	phosphatidylinositol-3-phosphate binding			12	2	0.22	0.0203	Molecular Function	g23391.t1, g33037.t1
GO:0071407	cellular response to organic cyclic compound			330	12	6.12	0.02091	Biological Process	g1825.t1,g19669.t1,g22709.t1,g30996.t1,g31553.t1,g38438.t1,g39907.t1,g40186.t1,g44997.t1,g51836.t1,g54387.t1,g7386.t1
GO:0006109	regulation of carbohydrate metabolic process			85	5	1.58	0.02096	Biological Process	g10740.t1,g30749.t1,g37407.t1,g46358.t1,g51310.t1
GO:0090567	reproductive shoot system development		Cochlearia-Arabidopsis	741	22	13.74	0.02111	Biological Process	g10180.t1,g10740.t1,g12060.t1,g16961.t1,g1819.t1,g22709.t1,g23077.t1,g25132.t1,g25165.t1,g394.t1,g40349.t1,g44303.t1,g45079.t1,g47452.t1,g47965.t1,g51310.t1,g51836.t1,g54385.t1,g5630.t1,g739.t1,g9697.t1,g9704.t1
GO:0009637	response to blue light			183	8	3.39	0.02119	Biological Process	g10041.t1,g18911.t1,g23077.t1,g25121.t1,g25337.t1,g37673.t1,g38444.t1,g522.t1
GO:0009791	post-embryonic development		Cochlearia-Arabidopsis	2732	71	50.67	0.02227	Biological Process	g10180.t1,g10707.t1,g10740.t1,g11622.t1,g12060.t1,g12492.t1,g12926.t1,g12927.t1,g16961.t1,g1819.t1,g19367.t1,g218.t1,g22709.t1,g22744.t1,g22814.t1,g22851.t2,g23077.t1,g24499.t1,g24567.t1,g25132.t1,g25165.t1,g25335.t1,g25337.t1,g25338.t1,g25679.t1,g27399.t1,g28609.t1,g28949.t1,g30971.t1,g31103.t1,g31329.t1,g33022.t1,g33023.t1,g33401.t1,g33402.t1,g38318.t1,g38333.t1,g38438.t1,g38444.t1,g38476.t1,g3…
GO:0009908	flower development		Cochlearia-Arabidopsis	705	21	13.07	0.02316	Biological Process	g10740.t1,g12060.t1,g16961.t1,g1819.t1,g22709.t1,g23077.t1,g25132.t1,g25165.t1,g394.t1,g40349.t1,g44303.t1,g45079.t1,g47452.t1,g47965.t1,g51310.t1,g51836.t1,g54385.t1,g5630.t1,g739.t1,g9697.t1,g9704.t1
GO:0031326	regulation of cellular biosynthetic process		Cochlearia-Arabidopsis	2799	66	51.91	0.02324	Biological Process	g10740.t1,g12481.t1,g12493.t1,g13288.t1,g13990.t1,g18911.t1,g22777.t1,g22778.t1,g22814.t1,g23077.t1,g24499.t1,g245.t1,g24822.t1,g25025.t1,g25034.t1,g25041.t2,g25048.t1,g25337.t1,g25654.t1,g27249.t1,g27399.t1,g28619.t2,g28949.t1,g30728.t1,g30971.t1,g31960.t1,g33329.t2,g36708.t2,g37407.t1,g37673.t1,g37731.t1,g38318.t1,g38333.t1,g38438.t1,g38471.t1,g39303.t1,g394.t1,g39536.t1,g40210.t1,g40213.t1,g44…
GO:0046417	chorismate metabolic process			13	2	0.24	0.02338	Biological Process	g12926.t1,g12927.t1
GO:0055037	recycling endosome			13	2	0.24	0.0234	Cellular Component	g29714.t1,g41045.t1
GO:0010675	regulation of cellular carbohydrate metabolic process			61	4	1.13	0.02655	Biological Process	g10740.t1,g30749.t1,g37407.t1,g46358.t1
GO:1903008	organelle disassembly			35	3	0.65	0.02673	Biological Process	g12391.t1,g23391.t1,g33037.t1
GO:0006469	negative regulation of protein kinase activity			14	2	0.26	0.02694	Biological Process	g39326.t1,g51311.t2
GO:0033673	negative regulation of kinase activity			14	2	0.26	0.02694	Biological Process	g39326.t1,g51311.t2
GO:0005911	cell-cell junction			940	26	17.42	0.0281	Cellular Component	g12391.t1,g13990.t1,g24291.t1,g25112.t1,g25337.t1,g25604.t1,g2728.t1,g28609.t1,g28620.t1,g29182.t1,g31203.t1,g36504.t1,g38270.t1,g42046.t1,g50328.t1,g54040.t1,g54373.t1,g54383.t1,g54385.t1,g5561.t1,g5724.t1,g5985.t1,g739.t1,g7906.t1,g7929.t1,g9776.t1
GO:0055044	symplast			940	26	17.42	0.0281	Cellular Component	g12391.t1,g13990.t1,g24291.t1,g25112.t1,g25337.t1,g25604.t1,g2728.t1,g28609.t1,g28620.t1,g29182.t1,g31203.t1,g36504.t1,g38270.t1,g42046.t1,g50328.t1,g54040.t1,g54373.t1,g54383.t1,g54385.t1,g5561.t1,g5724.t1,g5985.t1,g739.t1,g7906.t1,g7929.t1,g9776.t1
GO:0070161	anchoring junction			940	26	17.42	0.0281	Cellular Component	g12391.t1,g13990.t1,g24291.t1,g25112.t1,g25337.t1,g25604.t1,g2728.t1,g28609.t1,g28620.t1,g29182.t1,g31203.t1,g36504.t1,g38270.t1,g42046.t1,g50328.t1,g54040.t1,g54373.t1,g54383.t1,g54385.t1,g5561.t1,g5724.t1,g5985.t1,g739.t1,g7906.t1,g7929.t1,g9776.t1
GO:0060187	cell pole			36	3	0.67	0.0287	Cellular Component	g38487.t1,g41045.t1,g5724.t1
GO:0051286	cell tip			36	3	0.67	0.0287	Cellular Component	g38487.t1,g41045.t1,g5724.t1
GO:0031400	negative regulation of protein modification process			36	3	0.67	0.02877	Biological Process	g39326.t1,g51311.t2,g5697.t1
GO:0030054	cell junction			942	26	17.46	0.0288	Cellular Component	g12391.t1,g13990.t1,g24291.t1,g25112.t1,g25337.t1,g25604.t1,g2728.t1,g28609.t1,g28620.t1,g29182.t1,g31203.t1,g36504.t1,g38270.t1,g42046.t1,g50328.t1,g54040.t1,g54373.t1,g54383.t1,g54385.t1,g5561.t1,g5724.t1,g5985.t1,g739.t1,g7906.t1,g7929.t1,g9776.t1
GO:0048367	shoot system development		Cochlearia-Arabidopsis	1773	44	32.88	0.02927	Biological Process	g10180.t1,g10740.t1,g12060.t1,g16961.t1,g1819.t1,g22709.t1,g23077.t1,g24498.t1,g24567.t1,g24785.t1,g25132.t1,g25165.t1,g27398.t1,g28609.t1,g38318.t1,g38438.t1,g394.t1,g39907.t1,g40349.t1,g40361.t1,g41045.t1,g44303.t1,g45079.t1,g46019.t1,g46110.t1,g46596.t1,g47452.t1,g47690.t1,g47965.t1,g51310.t1,g51836.t1,g53697.t1,g54040.t1,g54385.t1,g5498.t1,g5630.t1,g7319.t1,g7386.t1,g739.t1,g7741.t1,g7929.t1,…
GO:0043168	anion binding			1071	29	20.02	0.0296	Molecular Function	g11622.t1, g11949.t1, g13050.t1, g16730.t1, g22931.t1, g23391.t1, g25108.t1, g25206.t1, g25207.t1, g25296.t1, g25679.t1, g27398.t1, g28620.t1, g33037.t1, g37915.t1, g40349.t1, g40786.t1, g44805.t1, g45142.t1, g46110.t1, g46443.t1, g50328.t1, g51474.t1, g54384.t1, g54385.t1, g5724.t1, g6985.t1, g9708.t1, g9991.t1
GO:0051555	flavonol biosynthetic process			15	2	0.28	0.03071	Biological Process	g37731.t1,g46057.t1
GO:0046685	response to arsenic-containing substance			15	2	0.28	0.03071	Biological Process	g40308.t1,g6985.t1
GO:0016180	snRNA processing			15	2	0.28	0.03071	Biological Process	g18818.t2,g44149.t1
GO:0051552	flavone metabolic process			15	2	0.28	0.03071	Biological Process	g37731.t1,g46057.t1
GO:0051553	flavone biosynthetic process			15	2	0.28	0.03071	Biological Process	g37731.t1,g46057.t1
GO:0051554	flavonol metabolic process			15	2	0.28	0.03071	Biological Process	g37731.t1,g46057.t1
GO:0010476	gibberellin mediated signaling pathway			64	4	1.19	0.03098	Biological Process	g27399.t1,g394.t1,g44997.t1,g47965.t1
GO:0050145	nucleoside monophosphate kinase activity			15	2	0.28	0.0312	Molecular Function	g23779.t1, g25296.t1
GO:0030599	pectinesterase activity			64	4	1.2	0.0318	Molecular Function	g33057.t1, g33061.t1, g33065.t1, g52094.t1
GO:1990234	transferase complex			687	20	12.73	0.0322	Cellular Component	g13990.t1,g16961.t1,g19367.t1,g22823.t1,g23782.t1,g2416.t1,g25654.t1,g27462.t1,g28126.t1,g29134.t1,g29523.t1,g31554.t1,g32421.t1,g37728.t1,g40349.t1,g46358.t1,g51836.t1,g5766.t1,g6985.t1,g7446.t1
GO:0140359	ABC-type transporter activity			95	5	1.78	0.0329	Molecular Function	g17502.t1, g19126.t1, g22744.t1, g24214.t1, g36504.t1
GO:0001932	regulation of protein phosphorylation			97	5	1.8	0.03449	Biological Process	g19367.t1,g22823.t1,g27399.t1,g39326.t1,g51311.t2
GO:0048585	negative regulation of response to stimulus			277	10	5.14	0.03464	Biological Process	g12391.t1,g23077.t1,g25207.t1,g39326.t1,g44997.t1,g47965.t1,g51310.t1,g51836.t1,g54201.t1,g5697.t1
GO:0006490	oligosaccharide-lipid intermediate biosynthetic process			16	2	0.3	0.03468	Biological Process	g27462.t1,g45484.t1
GO:0004185	serine-type carboxypeptidase activity			39	3	0.73	0.0361	Molecular Function	g42706.t1, g42720.t1, g46057.t1
GO:0016628	oxidoreductase activity, acting on the CH-CH group of donors, NAD or NADP as acceptor			39	3	0.73	0.0361	Molecular Function	g11949.t1, g27398.t1, g46142.t1
GO:0071944	cell periphery			3323	75	61.59	0.0382	Cellular Component	g10368.t2,g10707.t1,g10730.t1,g10739.t1,g11622.t1,g12391.t1,g12493.t1,g13050.t1,g22709.t1,g22931.t1,g23407.t1,g23700.t1,g23782.t1,g24291.t1,g24716.t1,g25184.t1,g25207.t1,g25604.t1,g25679.t1,g27399.t1,g28609.t1,g28686.t1,g28996.t1,g29134.t1,g29182.t1,g29661.t1,g31030.t2,g31103.t1,g31604.t1,g36504.t1,g37014.t1,g38026.t1,g38270.t1,g39290.t1,g40180.t1,g40302.t1,g40308.t1,g41045.t1,g41312.t1,g42046.t1…
GO:0044804	autophagy of nucleus			17	2	0.32	0.03883	Biological Process	g23391.t1,g33037.t1
GO:0045995	regulation of embryonic development			17	2	0.32	0.03883	Biological Process	g51310.t1,g7555.t1
GO:0015743	malate transport			17	2	0.32	0.03883	Biological Process	g6875.t1,g9774.t1
GO:0010600	regulation of auxin biosynthetic process			17	2	0.32	0.03883	Biological Process	g10740.t1,g18911.t1
GO:0001933	negative regulation of protein phosphorylation			17	2	0.32	0.03883	Biological Process	g39326.t1,g51311.t2
GO:0019898	extrinsic component of membrane			69	4	1.28	0.0392	Cellular Component	g23391.t1,g24291.t1,g33037.t1,g54040.t1
GO:0031981	nuclear lumen			953	28	17.66	0.041	Cellular Component	g12391.t1,g12492.t1,g13990.t1,g18818.t2,g2416.t1,g25025.t1,g25338.t1,g25654.t1,g27249.t1,g29179.t1,g29523.t1,g29526.t1,g32421.t1,g37705.t1,g38476.t1,g40213.t1,g46180.t1,g47547.t1,g47646.t1,g54373.t1,g54383.t1,g6985.t1,g6996.t1,g7446.t1,g7555.t1,g7905.t1,g7929.t1,g983.t1
GO:0006497	protein lipidation			70	4	1.3	0.04105	Biological Process	g23391.t1,g27462.t1,g33037.t1,g40854.t1
GO:0042158	lipoprotein biosynthetic process			70	4	1.3	0.04105	Biological Process	g23391.t1,g27462.t1,g33037.t1,g40854.t1
GO:0004674	protein serine/threonine kinase activity			660	19	12.34	0.0425	Molecular Function	g10368.t2, g13990.t1, g1825.t1, g22709.t1, g25112.t1, g25207.t1, g2728.t1, g29661.t1, g30996.t1, g31066.t1, g37915.t1, g42046.t1, g44612.t1, g54384.t1, g54385.t1, g5970.t1, g7555.t1, g7741.t1, g9697.t1
GO:1901703	protein localization involved in auxin polar transport			18	2	0.33	0.04316	Biological Process	g41045.t1,g5724.t1
GO:0006493	protein O-linked glycosylation			18	2	0.33	0.04316	Biological Process	g27462.t1,g32117.t1
GO:0015740	C4-dicarboxylate transport			18	2	0.33	0.04316	Biological Process	g6875.t1,g9774.t1
GO:0051348	negative regulation of transferase activity			18	2	0.33	0.04316	Biological Process	g39326.t1,g51311.t2
GO:0042326	negative regulation of phosphorylation			18	2	0.33	0.04316	Biological Process	g39326.t1,g51311.t2
GO:0006955	immune response			288	10	5.34	0.04323	Biological Process	g23077.t1,g23782.t1,g25207.t1,g25679.t1,g31553.t1,g40186.t1,g42046.t1,g45912.t1,g46596.t1,g47690.t1
GO:0070008	serine-type exopeptidase activity			42	3	0.79	0.0435	Molecular Function	g42706.t1, g42720.t1, g46057.t1
GO:0045490	pectin catabolic process			104	5	1.93	0.04441	Biological Process	g24730.t1,g33057.t1,g33061.t1,g33065.t1,g52094.t1
GO:0050776	regulation of immune response			104	5	1.93	0.04441	Biological Process	g23077.t1,g23782.t1,g25207.t1,g42046.t1,g46596.t1
GO:0042325	regulation of phosphorylation			104	5	1.93	0.04441	Biological Process	g19367.t1,g22823.t1,g27399.t1,g39326.t1,g51311.t2
GO:0036211	protein modification process			3199	72	59.33	0.04458	Biological Process	g10368.t2,g10707.t1,g12060.t1,g12493.t1,g13288.t1,g16961.t1,g1825.t1,g19367.t1,g22777.t1,g22778.t1,g22823.t1,g23391.t1,g23407.t1,g23782.t1,g24567.t1,g2478.t1,g25107.t1,g25112.t1,g25165.t1,g25207.t1,g27399.t1,g27462.t1,g28126.t1,g28406.t1,g29098.t1,g29182.t1,g29661.t1,g30996.t1,g31604.t1,g32117.t1,g32332.t1,g33022.t1,g33023.t1,g33037.t1,g37915.t1,g39285.t1,g39326.t1,g39901.t1,g39959.t1,g40202.t1,g…
GO:0042157	lipoprotein metabolic process			72	4	1.34	0.04478	Biological Process	g23391.t1,g27462.t1,g33037.t1,g40854.t1
GO:0009911	positive regulation of flower development			43	3	0.8	0.04526	Biological Process	g22709.t1,g23077.t1,g45079.t1
GO:0004180	carboxypeptidase activity			43	3	0.8	0.0462	Molecular Function	g42706.t1, g42720.t1, g46057.t1
GO:0016874	ligase activity			213	8	3.98	0.0475	Molecular Function	g25206.t1, g28620.t1, g29098.t1, g31203.t1, g38445.t1, g40786.t1, g47452.t1, g53697.t1
GO:0044242	cellular lipid catabolic process			106	5	1.97	0.04753	Biological Process	g19669.t1,g22744.t1,g25679.t1,g36276.t1,g54387.t1
GO:0034204	lipid translocation			19	2	0.35	0.04766	Biological Process	g41045.t1,g45484.t1
GO:0050793	regulation of developmental process		Cochlearia-Arabidopsis	1553	38	28.8	0.04895	Biological Process	g10906.t1,g12492.t1,g22709.t1,g22744.t1,g23077.t1,g23788.t1,g24567.t1,g25132.t1,g25337.t1,g28609.t1,g32281.t1,g32282.t1,g32332.t1,g36708.t2,g38318.t1,g38333.t1,g38476.t1,g40324.t2,g40349.t1,g40786.t1,g44997.t1,g45079.t1,g46019.t1,g46110.t1,g47647.t1,g51310.t1,g51836.t1,g54040.t1,g54385.t1,g5498.t1,g5697.t1,g7319.t1,g739.t1,g7555.t1,g7741.t1,g9697.t1,g9704.t1,g9775.t1
GO:0016627	oxidoreductase activity, acting on the CH-CH group of donors			74	4	1.38	0.0499	Molecular Function	g11949.t1, g27398.t1, g46142.t1, g7737.t1
Note: Fisher’s Exact test elim values are given. This conservative method tests for enrichment of terms from the bottom of the GO hierarchy to the top and discards any genes that are significantly enriched in a descendant GO term.

### Sheet: GO only in A.arenosa + C. amara
GO.ID	Term
GO:0051276	chromosome organization
GO:0006259	DNA metabolic process
GO:0009738	abscisic acid-activated signaling pathway
GO:0071215	cellular response to abscisic acid stimulus
GO:0097306	cellular response to alcohol
