## Supplementary material for "Kinetochore and ionomic adaptation to whole genome duplication": Dataset S6

### Sheet: Genes in the top 1%
Genes in the top 1% of Fst scores in 1000 bp windows from C. amara.
Cardamine amara Gene ID	Arabidopsis thaliana Gene ID	Identification Method	Arabidopsis thaliana Alternate Gene Names and Gene Description
CAg99	AT1G02640.1	Orthofinder	ATBXL2, BETA-XYLOSIDASE 2, BXL2. Encodes a protein similar to a beta-xylosidase located in the extracellular matrix. This is a member of glycosyl hydrolase family 3 and has six other closely related members.
CAg102	AT1G02680.1	Orthofinder	TAF13, TBP-ASSOCIATED FACTOR 13. Encodes a TBP-Associated Factor (TAF) that functions together with PRC2 in transcriptional regulation during seed development.
CAg389	AT1G05630.1	Orthofinder	5PTASE13, ARABIDOPSIS THALIANA INOSITOL-POLYPHOSPHATE 5-PHOSPHATASE 13, AT5PTASE13, INOSITOL-POLYPHOSPHATE 5-PHOSPHATASE 13. Encodes an inositol polyphosphate 5-phosphatase with phosphatase activity toward only Ins(1,4,5)P3. Induced in response to ABA and wounding treatments. Expressed in young seedlings and flowers, while no transcripts were detectable in maturated roots, stems, and rosette leav…
CAg507	AT1G06930.1	Orthofinder	TPRXL
CAg580	AT1G07540.1	Orthofinder	TRF-LIKE 2, TRFL2. Arabidopsis thaliana telomere-binding protein, putative (At1g07540).
CAg581	AT4G29090.1	TAIR10 BLAST (E-Value 2e-35, 28% ID)	Ribonuclease H-like superfamily protein.
CAg593	AT1G07650.2	Orthofinder	Leucine-rich repeat transmembrane protein kinase
CAg946	AT1G11270.1	Orthofinder	F-box and associated interaction domains-containing protein.
CAg1401	AT1G69180.1	Orthofinder (OG0014884)	CRABS CLAW, CRC. Putative transcription factor with zinc finger and helix-loop-helix domains, the later similar to HMG boxes. Involved in specifying abaxial cell fate in the carpel. Four putative LFY binding sites (CCANTG) and two potential binding sites for MADS box proteins known as CArG boxes (CC(A/T)6GG) were found in the region spanning 3.8 Kb upstream of the CRC coding region. CRC targets Y…
CAg1411	AT1G71100.1	Orthofinder (OG0015066)	RADIAL SWELLING 10, RSW10. Encodes a ribose 5-phosphate isomerase involved in the formation of uridine used for the synthesis of UDP-sugars. Mutants of this gene are affected in cellulose biosynthesis.
CAg1413	AT1G15770.1	Orthofinder (OG0017876)	Mediator of RNA polymerase II transcription subunit.
CAg1430	AT1G15940.1	Orthofinder	ATPDS5E, PDS5E. One of 5 PO76/PDS5 cohesion cofactor orthologs of Arabidopsis.
CAg1480	AT1G16460.2	Orthofinder and TAIR10 BLAST	ARABIDOPSIS THALIANA MERCAPTOPYRUVATE SULFURTRANSFERASE 2, ATMST2, ATRDH2, MERCAPTOPYRUVATE SULFURTRANSFERASE 2, MST2, RDH2, RHODANESE HOMOLOGUE 2, ST2, STR2, SULFURTRANSFERASE 2. Encodes a cytoplasmic thiosulfate:cyanide sulfurtransferase, activity of which increased the rhodanese activity of transgenic yeast. Can also act as a mercaptopyruvate sulfurtransferase.
CAg2471	AT2G43610.1	Orthofinder	Chitinase family protein.
CAg2856	AT2G39920.1	Orthofinder	HAD superfamily, subfamily IIIB acid phosphatase.
CAg2857	AT2G39910.1	Orthofinder	ARM repeat superfamily protein.
CAg3072	AT2G37940.1	Orthofinder and RBH	ARABIDOPSIS INOSITOL PHOSPHORYLCERAMIDE SYNTHASE 2, ATIPCS2, ENHANCING RPW8-MEDIATED HR-LIKE CELL DEATH 1, ERH1. Inositol phosphorylceramide synthase 2.
CAg4023	AT5G05460.1	Orthofinder	ATENGASE85A, ENDO-BETA-N-ACETYGLUCOSAMINIDASE 85A, ENGASE85A. Encodes a cytosolic beta-endo-N-acetyglucosaminidase (ENGase). ENGases N-glycans cleave the O-glycosidic linkage between the two GlcNAc residues of the N-glycan core structure and thus generate a protein with a single GlcNAc attached to asparagine.
CAg4024	AT5G05480.1	Orthofinder	Peptide-N4-(N-acetyl-beta-glucosaminyl)asparagine amidase A protein.
CAg4055	AT5G05800.1	Orthofinder	Myb/SANT-like DNA-binding domain protein.
CAg4238	AT5G07720.1	Orthofinder	XXT3, XYLOGLUCAN XYLOSYLTRANSFERASE 3. Galactosyl transferase GMA12/MNN10 family protein.
CAg4239	AT5G07730.1	Orthofinder	Transmembrane protein.
CAg4498	AT5G10730.1	Orthofinder	NAD(P)-binding Rossmann-fold superfamily protein.
CAg4499	AT5G10740.1	Orthofinder and RBH	Protein phosphatase 2C family protein.
CAg4540	AT1G22870.4	TAIR10 BLAST (E-Value 0.73, 59% ID)	SCYL2A. One of two paralogs in Arabidopsis.Loss of both SCYL2B and SCYL2A results in severe growth defects.
CAg4571	AT2G03460.1	Orthofinder and TAIR10 BLAST	Galactose oxidase/kelch repeat superfamily protein.
CAg4572	AT5G11470.1	Orthofinder	ANTI-SILENCING 1, ASI1, IBM2, INCREASE IN BONSAI METHYLATION 2, SG1, SHOOT GROWTH 1. SG1 is a Bromo-Adjacent Homology (BAH) domain containing protein involved in CHG methylation within genebodies. Loss of function results in pleiotrophic developmental effects that increase after 4 generations.
CAg5288	AT5G19270.1	Orthofinder and TAIR10 BLAST	Reverse transcriptase-like protein.
CAg5306	AT5G19430.1	Orthofinder	C3HC4. Encodes a C3HC4-type RING finger E3 ubiquitin ligase of the RING/U-box superfamily whose expression is responsive to both phosphate (Pi) and phosphite (Phi) in both roots and shoots.
CAg5372	AT5G20110.1	Orthofinder	Dynein light chain type 1 family protein.
CAg5439	AT5G20870.1	Orthofinder	O-Glycosyl hydrolases family 17 protein.
CAg5446	AT5G20930.1	Orthofinder	TOUSLED, TSL. Nuclear serine/threonine protein kinase that requires a coiled-coil region for oligomerization and catalytic activity. Required for leaf and flower development and is involved in the regulation of RNA interference. Expression localized to the developing style by stage 13.
CAg5490	AT5G22040.1	Orthofinder	Ubiquitin carboxyl-terminal hydrolase.
CAg5541	AT5G22470.1	Orthofinder	ATPARP3, PARP3, POLY(ADP-RIBOSE) POLYMERASE 3. PARP3 is one of three canonical PARPs in Arabidopsis.
CAg5604	AT5G23190.1	Orthofinder and RBH	"CYTOCHROME P450, FAMILY 86, SUBFAMILY B, POLYPEPTIDE 1", CYP86B1. Cytochrome P450 CYP86B1, nuclear gene for chloroplast product. CYP86B1 is a very long chain fatty acid hydroxylase specifically involved in polyester monomer biosynthesis during the course of plant development.
CAg5629	AT4G36840.1	Orthofinder	Galactose oxidase/kelch repeat superfamily protein.
CAg5640	AT5G23575.1	Orthofinder and RBH	Transmembrane CLPTM1 family protein.
CAg5641	AT5G23570.1	Orthofinder	ATSGS3, SGS3, SUPPRESSOR OF GENE SILENCING 3. Required for posttranscriptional gene silencing and natural virus resistance.SGS3 is a member of an 'unknown' protein family. Members of this family have predicted coiled coiled domains suggesting oligomerization and a potential zinc finger domain. Involved in the production of trans-acting siRNAs, through direct or indirect stabilization of cleavage …
CAg5669	AT5G23870.3	Orthofinder	PAE9, PECTIN ACETYLESTERASE 9. Encodes a pectin acetylesterase that removes cell wall acetate associated with pectin formation in Arabidopsis leaves.
CAg5672	AT5G23880.1	Orthofinder	ATCPSF100, CLEAVAGE AND POLYADENYLATION SPECIFICITY FACTOR 100, CPSF100, EMB1265, EMBRYO DEFECTIVE 1265, ENHANCED SILENCING PHENOTYPE 5, ESP5. Encodes a protein similar to the 100kD subunit of cleavage and polyadenylation specificity factor (CPSF), the factor responsible for the recognition of the AAUAAA motif during mRNA polyadenylation. The protein interacts with a portion of a nuclear poly(A) …
CAg5683	AT5G24000.1	Orthofinder	Keratin-associated protein (DUF819).
CAg5684	AT5G24010.1	Orthofinder	Protein kinase superfamily protein.
CAg5690	AT5G24070.1	Orthofinder	Peroxidase superfamily protein.
CAg5692	AT5G24080.1	Orthofinder	Protein kinase superfamily protein.
CAg5694	AT3G02070.1	Orthofinder	Cysteine proteinases superfamily protein.
CAg5732	AT3G01630.1	Orthofinder	Major facilitator superfamily protein.
CAg5738	AT3G01560.1	Orthofinder	Proline-rich receptor-like kinase, putative (DUF1421).
CAg5779	AT3G01200.1	Orthofinder	ATRP2, PPDK REGULATORY PROTEIN 2, RP2. Encodes a PPDK regulatory protein that has protein kinase activity but lacks protein phosphatase activity towards PPDK (pyruvate orthophosphate dikinase).
CAg5784	AT3G01160.1	Orthofinder	Pre-rRNA-processing ESF1-like protein.
CAg5785	AT3G01150.1	Orthofinder	ATPTB1, POLYPYRIMIDINE TRACT-BINDING PROTEIN 1, PTB1. Encodes one of the two polypyrimidine tract-binding (PTB) protein homologs in the Arabidopsis genome. Double mutants have defects in pollen germination.
CAg5866	AT1G06740.1	TAIR10 BLAST (E-Value 7e-179, 46% ID)	MUG3, MUSTANG 3. Encodes a member of a domesticated transposable element gene family MUSTANG. Members of this family are derived from transposable elements genes but gained function in plant fitness and flower development. Known members include: AT3G04605 (MUG1), AT2G30640 (MUG2), AT1G06740 (MUG3), AT5G16505 (MUG4), AT3G06940 (MUG5), AT5G48965 (MUG6), AT3G05850 (MUG7) and AT5G34853 (MUG8).
CAg5867	AT3G02820.1	Orthofinder	Zinc knuckle (CCHC-type) family protein.
CAg5926	AT3G03410.1	TAIR10 BLAST (E-Value 4e-42, 64% ID)	EF hand calcium-binding protein family.
CAg5952	AT3G03660.2	Orthofinder	WOX11, WUSCHEL RELATED HOMEOBOX 11. Encodes a WUSCHEL-related homeobox gene family member with 65 amino acids in its homeodomain. Proteins in this family contain a sequence of eight residues (TLPLFPMH) downstream of the homeodomain called the WUS box.
CAg6323	AT3G07180.1	Orthofinder	GPI transamidase component PIG-S-like protein.
CAg6402	AT3G07930.3	Orthofinder	DNA glycosylase superfamily protein.
CAg6531	AT3G09670.1	Orthofinder	PDP2, PWWP DOMAIN PROTEIN 2. PWWP domain protein involved in regulation of FLC and flowering time.
CAg6532	AT5G02960.1	TAIR10 BLAST (E-Value 8e-74, 83% ID)	Ribosomal protein S12/S23 family protein.
CAg6560	AT3G09925.1	Orthofinder	Pollen Ole e 1 allergen and extensin family protein.
CAg7293	AT3G16857.2	Orthofinder	ARR1, RESPONSE REGULATOR 1, RR1. Encodes an Arabidopsis response regulator (ARR) protein that acts in concert with other type-B ARRs in the cytokinin signaling pathway. Also involved in cytokinin-dependent inhibition of hypocotyl elongation and cytokinin-dependent greening and shooting in tissue culture. ARR1, ARR10, and ARR12 are redundant regulators of drought response, with ARR1 being the most…
CAg7299	AT3G16920.1	Orthofinder	ATCTL2, CHITINASE-LIKE PROTEIN 2, CTL2. Encodes a chitinase-like protein expressed predominantly in stems. Mutants accumulate ligning in etiolated hypocotyls.
CAg7527	AT3G19184.1	Orthofinder	AP2/B3-like transcriptional factor family protein.
CAg7557	AT3G19450.1	Orthofinder	ATCAD4, CAD, CAD-C, CAD4, CINNAMYL ALCOHOL DEHYDROGENASE 4. Encodes a catalytically active cinnamyl alcohol dehydrogenase which uses p-coumaryl aldehyde as a preferred substrate. It can also use caffeyl, coniferyl and d-hydroxyconiferyl aldehydes as substrates. The mRNA is cell-to-cell mobile.
CAg7754	AT3G24255.3	TAIR10 BLAST (E-Value 1e-116, 44% ID)	RNA-directed DNA polymerase (reverse transcriptase)-related family protein.
CAg7959	AT3G23280.1	Orthofinder	XB3 ORTHOLOG 5 IN ARABIDOPSIS THALIANA, XBAT35. Encodes a ubiquitin ligase that is a novel player in ethylene signaling involved in negatively regulating apical hook curvature, with alternative splicing controlling dual targeting to the nuclear and cytoplasmic compartments.
CAg7960	AT3G23280.2	TAIR10 BLAST (E-Value 0.0, 81% ID)	XB3 ORTHOLOG 5 IN ARABIDOPSIS THALIANA, XBAT35. Encodes a ubiquitin ligase that is a novel player in ethylene signaling involved in negatively regulating apical hook curvature, with alternative splicing controlling dual targeting to the nuclear and cytoplasmic compartments.
CAg8399	AT5G65260.1	TAIR10 BLAST (E-Value 1.2, 57% ID)	RNA-binding (RRM/RBD/RNP motifs) family protein.
CAg8400	AT5G39775.1	TAIR10 BLAST (E-Value 3e-04, 33% ID)	Gag-Pol polyprotein/retrotransposon.
CAg8401	AT2G23030.1	Orthofinder	SNF1-RELATED PROTEIN KINASE 2.9, SNRK2-9, SNRK2.9, SUCROSE NONFERMENTING 1-RELATED PROTEIN KINASE 2-9. Encodes a member of SNF1-related protein kinases (SnRK2).
CAg8418	AT4G23160.3	TAIR10 BLAST (E-Value 2e-141, 51% ID)	CRK8, CYSTEINE-RICH RLK (RECEPTOR-LIKE PROTEIN KINASE) 8. Encodes a cysteine-rich receptor-like protein kinase.
CAg8472	AT2G22330.1	Orthofinder and RBH	"CYTOCHROME P450, FAMILY 79, SUBFAMILY B, POLYPEPTIDE 3", CYP79B3. Encodes a cytochrome P450. Involved in tryptophan metabolism. Converts Trp to indole-3-acetaldoxime (IAOx), a precursor to IAA and indole glucosinolates. The mRNA is cell-to-cell mobile.
CAg9134	AT5G63450.1	Orthofinder	"CYTOCHROME P450, FAMILY 94, SUBFAMILY B, POLYPEPTIDE 1", CYP94B1. cytochrome P450, family 94, subfamily B, polypeptide 1.
CAg9237	AT5G62410.1	Orthofinder and RBH	ATCAP-E1, ATSMC4, SMC2, STRUCTURAL MAINTENANCE OF CHROMOSOMES 2, TITAN 3, TTN3. SMC2-1 (SMC2).
CAg9256	AT5G62200.1	Orthofinder	ATS3B, EMBRYO-SPECIFIC PROTEIN 3B. Embryo-specific protein 3, (ATS3).
CAg9271	AT5G62120.1	Orthofinder	ARR23, RESPONSE REGULATOR 23, RR23. Member of Response Regulator: B- Type.
CAg9291	AT5G61910.1	RBH	DCD (Development and Cell Death) domain protein.
CAg9338	AT5G61400.1	Orthofinder	Pentatricopeptide repeat (PPR) superfamily protein.
CAg9339	AT5G61390.1	Orthofinder	NAC45/86-DEPENDENT EXONUCLEASE-DOMAIN PROTEIN 2, NEN2. Polynucleotidyl transferase, ribonuclease H-like superfamily protein.
CAg9368	AT5G61070.1	Orthofinder and RBH	A. THALIANA HISTONE DEACETYLASE OF THE RPD3/HDA1 SUPERFAMILY 18, ATHDA18, HDA18, HISTONE DEACETYLASE OF THE RPD3/HDA1 SUPERFAMILY 18. Encodes a protein with similarity to histone deacetylases, a class of chromatin remodeling factors which act on H3/H4 histones. Class II RPD3-like family HDAC member which controls negative responses to salinity stress. Expressed in roots where it appears to regula…
CAg9369	AT5G61060.2	Orthofinder and RBH	ATHDA5, HDA05, HDA5, HISTONE DEACETYLASE 5. Encodes a member of the histone deacetylase family. Class II RPD3-like family HDAC member which controls negative responses to salinity stress.
CAg9371	AT5G61030.1	Orthofinder	GLYCINE-RICH RNA-BINDING PROTEIN 3, GR-RBP3, ORRM3, RBGA7, RNA-BINDING GLYCINE-RICH PROTEIN A7. Encodes a glycine-rich RNA binding protein that is involved in C-> U RNA editing in mitochondria. Gene expression is induced by cold. The mRNA is cell-to-cell mobile.
CAg9372	AT5G61020.1	Orthofinder	ECT3, EVOLUTIONARILY CONSERVED C-TERMINAL REGION 3. Evolutionarily conserved C-terminal region 3.
CAg9393	AT5G60820.1	Orthofinder	RING/U-box superfamily protein.
CAg9396	AT5G60780.1	Orthofinder and RBH	ARABIDOPSIS THALIANA NITRATE TRANSPORTER 2.3, ATNRT2.3, NITRATE TRANSPORTER 2.3, NRT2.3. Member of High affinity nitrate transporter family.
CAg9418	AT5G60580.2	Orthofinder	RING/U-box superfamily protein.
CAg9419	AT5G60570.1	Orthofinder	Galactose oxidase/kelch repeat superfamily protein.
CAg9420	AT5G40910.6	TAIR10 BLAST (E-Value 2.2, 29% ID)	Disease resistance protein (TIR-NBS-LRR class) family.
CAg9434	AT5G60400.3	Orthofinder	Hypothetical protein.
CAg9435	AT1G61340.2	TAIR10 BLAST (E-Value 2e-46, 49% ID)	ATFBS1, F-BOX STRESS INDUCED 1, FBS1. Encodes a F-box protein induced by various biotic or abiotic stress.
CAg9571	AT5G59220.1	Orthofinder	HAI1, HIGHLY ABA-INDUCED PP2C GENE 1, SAG113, SENESCENCE ASSOCIATED GENE 113. Encodes a member of the PP2C family (Clade A protein phosphatases type 2C). Functions as a negative regulator of osmotic stress and ABA signaling.
CAg9577	AT5G59260.1	Orthofinder and RBH	L-TYPE LECTIN RECEPTOR KINASE II.1, LECRK-II.1. Concanavalin A-like lectin protein kinase family protein.
CAg11103	AT3G42170.1	TAIR10 BLAST (E-Value 5e-57, ID 25%)	DAYSLEEPER. Transposase-like gene with conserved domains from the family of hAT transposases that includes hobo from Drosophila melanogaster, Activator (Ac) from maize, and Tam3 from snapdragon but lacks several amino acids known to be essential for Ac transposition5. The DAYSLEEPER gene lacks 8 bp duplications and TIRs (a common feature of transcriptionally silent hAT transposases), however, DAY…
CAg11445	AT4G17910.1	Orthofinder (OG0002917)	Transferases, transferring acyl groups.
CAg11523	AT4G18630.1	Orthofinder (OG0012134)	Hypothetical protein (DUF688).
CAg11568	AT4G19090.1	Orthofinder (OG0019270)	Transmembrane protein, putative (DUF594).
CAg11571	AT4G19120.1	Orthofinder (OG0005553)	EARLY-RESPONSIVE TO DEHYDRATION 3, ERD3. S-adenosyl-L-methionine-dependent methyltransferases superfamily protein.
CAg11976	AT4G23470.1	Orthofinder (OG0012063)	PLAC8 family protein.
CAg11977	AT4G23490.1	Orthofinder and RBH	Fringe-like protein (DUF604).
CAg12799	AT4G31980.1	Orthofinder (OG0012173)	PPPDE thiol peptidase family protein.
CAg12825	AT4G32285.1	Orthofinder and RBH	CAP1, CLATHRIN ASSOCIATED PROTEIN 1, PICALM4B. Putative clathrin assembly protein, component of TPLATE complex that functions in clathrin-mediated endocytosis.
CAg13018	AT4G34120.1	Orthofinder (OG0012644)	CBS DOMAIN CONTAINING PROTEIN 2, CBSX2, CDCP1, CYSTATHIONE [BETA]-SYNTHASE DOMAIN-CONTAINING PROTEIN 1, LEJ1, LOSS OF THE TIMING OF ET AND JA BIOSYNTHESIS 1. Encodes a single cystathionine beta-Synthase domain-containing protein. Modulates development by regulating the thioredoxin system. The mRNA is cell-to-cell mobile.
CAg13065	AT4G34440.1	Orthofinder (OG0012527)	ATPERK5, PERK5, PROLINE-RICH EXTENSIN-LIKE RECEPTOR KINASE 5. Encodes a member of the proline-rich extensin-like receptor kinase (PERK) family. This family consists of 15 predicted receptor kinases.
CAg13066	AT4G34450.1	Orthofinder (OG0003838)	Coatomer gamma-2 subunit, putative / gamma-2 coat protein, putative / gamma-2 COP.
CAg13134	AT4G35100.1	Orthofinder and RBH	PIP2;7, PIP3, PIP3A, PLASMA MEMBRANE INTRINSIC PROTEIN 2;7, PLASMA MEMBRANE INTRINSIC PROTEIN 3, PLASMA MEMBRANE INTRINSIC PROTEIN 3A, SIMIP. A member of the plasma membrane intrinsic protein PIP. functions as aquaporin. Salt-stress-inducible MIP
CAg13171	AT4G35490.1	Orthofinder (OG0012736)	MITOCHONDRIAL RIBOSOMAL PROTEIN L11, MRPL11. Mitochondrial ribosomal protein L11.
CAg13217	AT4G35890.1	Orthofinder (OG0005616)	ATLARP1C, LA RELATED PROTEIN 1C, LARP1C. Encodes a cytoplasmic LAM domain containing protein that is involved in leaf senescence. The mRNA is cell-to-cell mobile.
CAg13938	AT4G23160.3	TAIR10 BLAST (E-Value 3e-25, 37% ID)	CRK8, CYSTEINE-RICH RLK (RECEPTOR-LIKE PROTEIN KINASE) 8. Encodes a cysteine-rich receptor-like protein kinase.
CAg14830	AT5G45340.1	Orthofinder and RBH	"CYTOCHROME P450, FAMILY 707, SUBFAMILY A, POLYPEPTIDE 3", CYP707A3. Encodes a protein with ABA 8'-hydroxylase activity; involved in ABA catabolism. Mutant analyses show that disruption in the gene results in more drought tolerance whereas overexpression results in increased transpiration rate and reduced drought tolerance. Gene involved in postgermination growth. Plant P450 CYP707A3, ABA 8'-hydr…
CAg15099	AT1G25460.1	TAIR10 BLAST(E-Value 0.86, 32% ID)	NAD(P)-binding Rossmann-fold superfamily protein.
CAg15100	AT4G00620.1	Orthofinder (OG0010251)	EMB3127, EMBRYO DEFECTIVE 3127. Amino acid dehydrogenase family protein.
CAg15101	AT4G00630.2	Orthofinder and RBH	ATKEA2, K+ EFFLUX ANTIPORTER 2, KEA2. Encodes a K(+)/H(+) antiporter that modulates monovalent cation and pH homeostasis in plant chloroplasts or plastids.
CAg15123	AT4G01270.1	Orthofinder (OG0009511)	RING/U-box superfamily protein.
CAg15149	AT4G00990.2	TAIR10 BLAST (E-Value 1e-151, 69% ID)	ATJMJ17, JMJ27, JMJC DOMAIN-CONTAINING PROTEIN 27. jJumonji-domain-containing H3K9 histone demethylase. Loss of function mutants are susceptible to bacterial infection and early flowering.
CAg15174	AT4G02070.1	Orthofinder (OG0009853)	ARABIDOPSIS THALIANA MUTS HOMOLOG 6, ATMSH6, MSH6, MSH6-1, MUTS HOMOLOG 6-1, MUTS HOMOLOG 6. Encodes a DNA mismatch repair homolog of human MutS gene, MSH6. There are four MutS genes in Arabidopsis, MSH2, MSH3, MSH6, and MSH7, which all act as heterodimers and bind to 51-mer duplexes. MSH2*MSH6 bound the (+T) substrate strongly, (T/G) well, and (+AAG) no better than it did a (T/A) homoduplex.
CAg15492	AT4G04540.1	TAIR10 BLAST (E-Value 0.0, 63% ID)	CRK39, CYSTEINE-RICH RLK (RECEPTOR-LIKE PROTEIN KINASE) 39. Encodes a cysteine-rich receptor-like protein kinase.
CAg16086	AT1G24145.1	TAIR10 BLAST (E-Value 6e-06, 52% ID)	Transmembrane protein.
CAg16437	AT1G23560.1	Orthofinder (OG0011460)	OBP32pep, putative (DUF220).
CAg16465	AT3G62850.1	TAIR10 BLAST (E-Value 5e-15, 30% ID)	Zinc finger protein-like protein.
CAg16557	AT1G43722.1	TAIR10 BLAST E-Value 1e-24, 52% ID)	Nuclease.
CAg16652	AT1G25380.1	Orthofinder	ARABIDOPSIS THALIANA NAD+ TRANSPORTER 2, ATNDT2, NAD+ TRANSPORTER 2, NDT2. Encodes a mitochondrial-localized NAD+ transporter that transports NAD+ in a counter exchange mode with ADP and AMP in vitro.
CAg16771	AT1G35730.1	TAIR10 BLAST (E-Value 3e-57, 47% ID)	APUM9, PUM9, PUMILIO 9. Encodes a member of the Arabidopsis Pumilio (APUM) proteins containing PUF domain (eight repeats of approximately 36 amino acids each). PUF proteins regulate both mRNA stability and translation through sequence-specific binding to the 3' UTR of target mRNA transcripts.
CAg16772	AT1G27670.1	Orthofinder (OG0010699)	Transmembrane protein.
CAg16800	AT1G27940.1	Orthofinder and RBH	ABCB13, ATP-BINDING CASSETTE B13, P-GLYCOPROTEIN 13, PGP13. P-glycoprotein 13.
CAg16982	AT4G39380.4	TAIR10 BLAST (E-Value 7.9, 48% ID)	TSL-kinase interacting-like protein.
CAg16984	AT1G30080.1	Orthofinder	Glycosyl hydrolase superfamily protein.
CAg17012	AT1G30260.1	Orthofinder (OG0011704)	Galactosyltransferase family protein.
CAg17018	AT1G30320.1	Orthofinder (OG0011085)	Remorin family protein.
CAg17029	AT1G31000.1	TAIR10 BLAST (E-Value 2.0, 30% ID)	F-box/associated interaction domain protein.
CAg17033	AT1G30440.1	Orthofinder (OG0010616)	Phototropic-responsive NPH3 family protein.
CAg17034	AT1G30450.1	Orthofinder (OG0005376)	ATCCC1, CATION-CHLORIDE CO-TRANSPORTER 1, CCC1, HAP5, HAPLESS 5.
CAg17058	AT1G30790.1	Orthofinder and RBH	F-box and associated interaction domains-containing protein.
CAg17059	AT1G30610.1	TAIR10 BLAST (E-Value 2e-37, 36% ID)	EMB2279, EMB88, EMBRYO DEFECTIVE 2279, EMBRYO DEFECTIVE 88, SOT5, SUPPRESSOR OF THF1. Pentatricopeptide repeat protein .Mutations in this locus result in embryo lethality due to defects in chloroplast development. Embryo shape at seed maturity is globular.
CAg17355	AT3G27080.1	Orthofinder	TOM20-3, TRANSLOCASE OF OUTER MEMBRANE 20 KDA SUBUNIT 3. Component of the TOM complex involved in transport of nuclear-encoded mitochondrial proteins
CAg17714	AT5G15690.1	TAIR10 BLAST (E-Value 0.001, 39% ID)	Zinc ion binding protein.
CAg17715	AT2G01830.2	Orthofinder	AHK4, ARABIDOPSIS HISTIDINE KINASE 4, ATCRE1, CRE1, CYTOKININ RESPONSE 1, WOL, WOL1, WOODEN LEG, WOODEN LEG 1. Histidine kinase: cytokinin-binding receptor that transduces cytokinin signals across the plasma membrane.
CAg17748	AT2G01320.3	Orthofinder	ABCG7, ATP-BINDING CASSETTE G7. ABC-2 type transporter family protein.
CAg17758	AT2G01470.1	Orthofinder and TAIR10 BLAST	ATSEC12, SEC12P-LIKE 2 PROTEIN, STL2P. Sec12p-like protein (GTP exchange protein) that functionally complements yeast sec12 null mutant. Protein is localized to the ER.
CAg17764	AT2G01540.1	Orthofinder	C2-DOMAIN ABA-RELATED 10, CAR10. Calcium-dependent lipid-binding (CaLB domain) family protein.
CAg17768	AT4G23160.3	TAIR10 BLAST (E-Value 8e-37, 48% ID)	CRK8, CYSTEINE-RICH RLK (RECEPTOR-LIKE PROTEIN KINASE) 8. Encodes a cysteine-rich receptor-like protein kinase.
CAg17795	AT5G28823.1	TAIR10 BLAST (E-Value 2e-10, 29% ID)	Hypothetical protein.
CAg18067	AT1G80040.3	Orthofinder	Ubiquitin system component Cue.
CAg18073	AT1G80110.1	Orthofinder and RBH	ATPP2-B11, PHLOEM PROTEIN 2-B11, PP2-B11. Phloem protein 2-B11.
CAg18122	AT4G11700.1	TAIR10 BLAST (E-Value 4e-24, 57% ID)	Hypothetical protein (DUF626).
CAg18123	AT1G80610.1	Orthofinder	Hypothetical protein.
CAg18165	AT1G80970.2	Orthofinder and TAIR10 BLAST	XH domain-containing protein.
CAg18194	AT1G79410.1	Orthofinder	ATOCT5, OCT5, ORGANIC CATION/CARNITINE TRANSPORTER5. Organic cation/carnitine transporter5.
CAg19124	AT5G24230.1	Orthofinder	Lipase class 3-related protein.
CAg19128	AT5G24280.3	TAIR10 BLAST (E-Value 0.0, 68% ID)	GAMMA-IRRADIATION AND MITOMYCIN C INDUCED 1, GMI1. Encodes GMI1, a structural-maintenance-of-chromosomes-hinge domain-containing protein. Involved in somatic homologous recombination.
CAg19149	AT4G15440.1	TAIR10 BLAST (E-Value 5.7, 42% ID)	CYP74B2, HPL1, HYDROPEROXIDE LYASE 1. Encodes a hydroperoxide lyase. Also a member of the CYP74B cytochrome p450 family. In the ecotype Columbia (Col) the gene contains a 10-nucleotide deletion in its first exon that causes it to code for a truncated protein that results in a non-functional hydroperoxide lyase.
CAg19150	AT5G24430.1	Orthofinder and RBH	Calcium-dependent protein kinase (CDPK) family protein.
CAg20056	AT3G59770.3	Orthofinder	ARABIDOPSIS THALIANA SUPPRESSOR OF ACTIN 9, ATSAC9, SAC9, SUPPRESSOR OF ACTIN 9. Encodes a phosphoinositide phosphatase. The sac9 null mutant accumulates elevated levels of PtdIns(4,5)P2 and Ins(1,4,5)P3. The mutant plants have characteristics of constitutive stress responses.
CAg20059	AT3G59690.1	Orthofinder	IQ-DOMAIN 13, IQD13. Member of IQ67 (CaM binding) domain containing family.
CAg20095	AT3G59250.1	TAIR10 BLAST (E-Value 9e-142, 58% ID)	F-box/RNI-like superfamily protein.
CAg20098	AT3G59190.1	Orthofinder and TAIR10 BLAST	F-box/RNI-like superfamily protein.
CAg20100	AT3G59160.1	TAIR10 BLAST (E-Value 0.0, 70% ID)	F-box/RNI-like superfamily protein.
CAg20112	AT3G58920.1	Orthofinder and RBH	F-box/RNI-like superfamily protein.
CAg20113	AT3G58980.1	TAIR10 BLAST (E-Value 3e-127, 50% ID)	F-box family protein.
CAg20115	AT3G59000.1	Orthofinder and RBH	F-box/RNI-like superfamily protein.
CAg20116	AT3G58990.1	Orthofinder	IPMI1, ISOPROPYLMALATE ISOMERASE 1. Isopropylmalate isomerase 1.
CAg20117	AT3G58980.1	Orthofinder and TAIR10 BLAST	F-box family protein.
CAg20118	AT3G58930.5	TAIR10 BLAST (E-Value 0.0, 70% ID)	F-box/RNI-like superfamily protein.
CAg20133	AT3G58760.1	Orthofinder	Integrin-linked protein kinase family.
CAg20140	AT2G42740.1	Orthofinder and TAIR10 BLAST	RIBOSOMAL PROTEIN LARGE SUBUNIT 16A, RPL16A. Encodes a cytosolic ribosomal protein L16, which is a constituent of 60S large ribosomal complex. Gene is expressed in root stele and anthers and expression is induced by auxin treatment.
CAg20141	AT3G58690.1	Orthofinder	Protein kinase superfamily protein.
CAg20148	AT3G58630.1	Orthofinder	Sequence-specific DNA binding transcription factor.
CAg20151	AT3G58610.1	Orthofinder	Ketol-acid reductoisomerase.
CAg20168	AT3G58320.1	Orthofinder	Ubiquitin-specific protease family C19-related protein.
CAg20214	AT2G45120.1	TAIR10 BLAST (E-Value 9.3, 48% ID)	C2H2-like zinc finger protein.
CAg20252	AT3G57720.1	Orthofinder and TAIR10 BLAST	ZRK2. Protein kinase superfamily protein.
CAg20253	AT3G57700.1	Orthofinder	ZRK10. Protein kinase superfamily protein.
CAg20347	AT3G56820.1	Orthofinder	RmlC-type cupin.
CAg20552	AT3G54790.1	Orthofinder	PLANT U-BOX 3, PUB3. ARM repeat superfamily protein.
CAg20716	AT3G53180.1	Orthofinder	NODGS, NODULIN/GLUTAMINE SYNTHASE-LIKE PROTEIN. Encodes a protein that is the product of a fusion gene with a C-terminal GSI like sequence and an N-terminal part sharing homology with nodulins. It self-assembles into oligomers and its expression is increased in response to flagellin treatment. The protein co-localizes with microtubules and binds gamma-tubulin. RNAi lines are affected in root morp…
CAg20717	AT3G53170.1	Orthofinder	LOW protein: PPR containing protein.
CAg20746	AT3G52890.1	Orthofinder	KCBP-INTERACTING PROTEIN KINASE, KIPK. KCBP-interacting protein kinase interacts specifically with the tail region of KCBP.
CAg20880	AT3G51550.1	Orthofinder	FER, FERONIA. Encodes a synergid-expressed, plasma-membrane localized receptor-like kinase that accumulates asymetrically in the synergid membrnane at the filiform apparatus and mediates male-female gametophyte interactions during pollen tube reception. Also involved in powdery mildew infection. Mutants show faster root elongation under dim light, the protein is required for intracellular accumul…
CAg20881	AT3G51540.1	Orthofinder	BASIC PROLINE-RICH PROTEIN7, BPP7. Mucin-5AC-like protein.
CAg20966	AT3G50720.1	TAIR10 BLAST (E-Value 2e-14, 54% ID)	PEG7. Protein kinase superfamily protein.
CAg20967	AT3G50700.1	Orthofinder	ATIDD2, IDD2, INDETERMINATE(ID)-DOMAIN 2. Zinc finger protein, similar to maize Indeterminate1 (ID1).
CAg21332	AT3G47110.1	Orthofinder	Leucine-rich repeat protein kinase family protein
CAg21555	AT3G59070.1	TAIR10 BLAST (E-Value 1e-112, 52% ID)	Cytochrome b561/ferric reductase transmembrane with DOMON related domain-containing protein.
CAg21988	AT3G21180.1	TAIR10 BLAST (E-Value 1e-27, 87% ID)	ACA9, ATACA9, AUTOINHIBITED CA(2+)-ATPASE 9. one of the type IIB calcium pump isoforms. encodes an autoinhibited Ca(2+)-ATPase that contains an N-terminal calmodulin binding autoinhibitory domain.
CAg22183	AT2G44470.3	TAIR10 BLAST (E-Value 2e-123, 70% ID)	BETA GLUCOSIDASE 29, BGLU29. Beta glucosidase 29.
CAg22592	AT5G35810.1	TAIR10 BLAST (E-Value 3e-40, 72% ID)	Ankyrin repeat family protein.
CAg22778	AT5G43370.2	TAIR10 BLAST (E-Value 6e-20, 57% ID)	APT1, ARABIDOPSIS PHOSPHATE TRANSPORTER 1, PHOSPHATE TRANSPORTER 2, PHT1;2, PHT2. Encodes a phosphate transporter Pht1;2. Members of the Pht1 family of phosphate transporters include: Pht1;1/At5g43350, Pht1;2/At5g43370, Pht1;3/At5g43360, Pht1;4/At2g38940, Pht1;5/At2g32830, Pht1;6/At5g43340, Pht1;7/At3g54700, Pht1;8/At1g20860, Pht1;9/At1g76430 (Plant Journal 2002, 31:341) The mRNA is cell-to-cell …
CAg23069	AT2G25170.1	Orthofinder	CHD3, CHR6, CKH2, CYTOKININ-HYPERSENSITIVE 2, ENHANCED PHOTOMORPHOGENIC 1, EPP1, GYM, GYMNOS, HRB2, HYPERSENSITIVE TO RED AND BLUE 2, PICKLE, PKL, SSL2, SUPPRESSOR OF SLR 2. Encodes a SWI/SWF nuclear-localized chromatin remodeling factor of the CHD3 group. Involved in post-germination repression of embryonic development. Acts with GA to establish repression of embryonic genes upon germination. Pr…
CAg23272	AT5G41530.1	Orthofinder	Transmembrane protein.
CAg24392	AT4G13820.1	TAIR10 BLAST (E-Value 5e-27, 57% ID)	Leucine-rich repeat (LRR) family protein.
CAg24394	ATMG00860.1	TAIR10 BLAST (E-Value 5e-17, 35% ID)	ORF158. DNA/RNA polymerases superfamily protein.
CAg24398	AT2G14000.1	TAIR10 BLAST (E-Value 8e-06, 36% ID)	Retrotransposon ORF-1 protein.
CAg24501	AT3G47680.1	Orthofinder and TAIR10 BLAST	DNA binding protein.
CAg24504	AT4G03566.1	Orthofinder and TAIR10 BLAST	Ribonuclease H.
CAg24785	AT4G23160.3	TAIR10 BLAST (E-Value 7e-108, 36%)	CRK8, CYSTEINE-RICH RLK (RECEPTOR-LIKE PROTEIN KINASE) 8. Encodes a cysteine-rich receptor-like protein kinase.
CAg25719	AT1G52950.1	Orthofinder and RBH	Nucleic acid-binding, OB-fold-like protein.
CAg26011	ATMG00750.1	TAIR10 BLAST (E-Value 4e-26, 77% ID)	ORF119. GAG/POL/ENV polyprotein.
CAg26334	AT5G40480.1	Orthofinder	EMB3012, EMBRYO DEFECTIVE 3012. Embryo defective 3012.
CAg26745	AT1G18560.1	TAIR10 BLAST (E-Value 0.97, 31% ID)	BED zinc finger and hAT dimerization domain-containing protein.
CAg26858	ATMG00820.1	TAIR10 BLAST (E-Value 2e-31, 56% ID)	ORF170. Reverse transcriptase (RNA-dependent DNA polymerase).
CAg27372	AT2G28520.1	Orthofinder	VACUOLAR PROTON ATPASE A1, VHA-A1. Vacuolar proton ATPase subunit VHA-a isoform 1. Localized in the trans-Golgi network. The mRNA is cell-to-cell mobile.
CAg27629	AT1G31150.1	Orthofinder	K-box region protein (DUF1985).
CAg27632	AT2G22440.1	TAIR10 BLAST (E-Value 3e-23, 30% ID)	Non-LTR retroelement reverse transcriptase.
CAg27880	AT2G17905.1	TAIR10 BLAST (E-Value 1e-44, 46% ID)	Ta11-like non-LTR retrotransposon.
CAg28301	AT4G23260.1	Orthofinder and RBH	CRK18, CYSTEINE-RICH RLK (RECEPTOR-LIKE PROTEIN KINASE) 18. Encodes a cysteine-rich receptor-like protein kinase.
CAg28654	AT3G01040.1	Orthofinder and RBH	GALACTURONOSYLTRANSFERASE 13, GAUT13. Encodes a protein with putative galacturonosyltransferase activity.
CAg28958	AT3G24240.1	TAIR10 BLAST (E-Value 0.12, 23% ID)	RGF1 INSENSITIVE 1, RGFR1, RGI1. RGFR1 is a leucine-­rich repeat receptor kinase that, together with RGFR2 and RGFR3, binds ROOT GROWTH FACTORS and is required for establishing the gradient of PLETHORA1 and PLETHORA2 essential for proper root growth and development.
CAg28979	AT4G23310.2	TAIR10 BLAST (E-Value 0.0, 72% ID)	CRK23, CYSTEINE-RICH RLK (RECEPTOR-LIKE PROTEIN KINASE) 23. Encodes a cysteine-rich receptor-like protein kinase.
CAg29724	AT1G73280.1	TAIR10 BLAST (E-Value 0.0, 70% ID)	SCPL3, SERINE CARBOXYPEPTIDASE-LIKE 3. Serine carboxypeptidase-like 3.
CAg29936	AT5G23160.1	Orthofinder	Transmembrane protein.
CAg30294	AT4G13850.1	Orthofinder	ATGRP2, GLYCINE RICH PROTEIN 2, GLYCINE-RICH RNA-BINDING PROTEIN 2, GR-RBP2, GRP2, RBGA5, RNA-BINDING GLYCINE-RICH PROTEIN A5. Encodes a glycine-rich RNA-binding protein. Gene expression is induced by cold.
CAg30636	AT3G42860.1	TAIR10 BLAST (E-Value 0.035, 34% ID)	Zinc knuckle (CCHC-type) family protein.
CAg31089	AT3G24255.3	TAIR10 BLAST (E-Value 3e-10, 48%)	RNA-directed DNA polymerase (reverse transcriptase)-related family protein.
CAg31138	AT5G45060.2	TAIR10 BLAST (E-Value 0.0, 67% ID)	Disease resistance protein (TIR-NBS-LRR class) family.
CAg31139	AT5G45070.1	Orthofinder and TAIR10 BLAST	ATPP2-A8, PHLOEM PROTEIN 2-A8, PP2-A8. Phloem protein 2-A8.
CAg31153	AT4G07350.1	TAIR10 BLAST (E-Value 4e-07, 42% ID)	Hypothetical protein.
CAg31381	AT1G21280.1	TAIR10 BLAST (E-Value 7e-15, 29% ID)	Copia-like polyprotein/retrotransposon.
CAg31570	AT1G70390.1	TAIR10 BLAST (E-Value 0.71, 26% ID)	F-box and associated interaction domains-containing protein.
CAg31620	AT1G64253.3	TAIR10 BLAST (E-Value 2e-08, 34% ID)	DEK carboxy-terminal domain protein.
CAg32248	AT2G09388.1	TAIR10 BLAST (E-Value 2e-06, 46% ID)	Hypothetical protein.
CAg32616	AT3G24255.5	TAIR10 BLAST (E-Value 3e-171, 51% ID)	RNA-directed DNA polymerase (reverse transcriptase)-related family protein.
CAg32618	AT1G48145.1	Orthofinder and TAIR10 BLAST	Plant mobile domain protein.
CAg32635	ATMG00310.1	Orthofinder	ORF154. RNA-directed DNA polymerase (reverse transcriptase)-related family protein.
CAg32929	AT4G23160.3	TAIR10 BLAST (E-Value 1e-18, 34% ID)	CRK8, CYSTEINE-RICH RLK (RECEPTOR-LIKE PROTEIN KINASE) 8. Encodes a cysteine-rich receptor-like protein kinase.
CAg33189	AT4G23160.3	TAIR10 BLAST (E-Value 3e-95, 36% ID)	CRK8, CYSTEINE-RICH RLK (RECEPTOR-LIKE PROTEIN KINASE) 8. Encodes a cysteine-rich receptor-like protein kinase.
CAg33212	AT3G27890.1	Orthofinder	NADPH:QUINONE OXIDOREDUCTASE, NQR. Encodes NAD(P)H:quinone reductase which is an FMN binding protein that catalyzes the reduction of quinone substrates to hydroquinones.The enzyme activity was confirmed by in vitro assay.
CAg33213	ATMG00710.1	TAIR10 BLAST (E-Value 1.4, 27% ID)	ORF120. Polynucleotidyl transferase, ribonuclease H-like superfamily protein
CAg33214	AT1G21280.1	TAIR10 BLAST (E-Value 7e-14, 31% ID)	Copia-like polyprotein/retrotransposon.
CAg33216	N/A	No hits found	N/A
CAg33987	AT4G20900.1	Orthofinder	MALE-STERILE 5, MS5, TDM1. Encodes a tetratricopeptide repeat protein required for cell cycle exit after meiosis II.ms5 mutants are male sterile, pollen tetrads undergo an extra round of division after meiosis II without chromosome replication, resulting in chromosome abnormalities. Gene product has some similarity to SCP1, a rat synaptonemal complex protein..
CAg34091	AT4G23160.3	TAIR10 BLAST (E-Value 8e-120, 41% ID)	CRK8, CYSTEINE-RICH RLK (RECEPTOR-LIKE PROTEIN KINASE) 8. Encodes a cysteine-rich receptor-like protein kinase.
