## Supplementary material for "Kinetochore and ionomic adaptation to whole genome duplication": Dataset S7

### Sheet: Cochlearia and A.arenosa ORTHO
Convergent WGD Adaptation Candidates in Arabidopsis arenosa and Cochlearia
Orthogroup	Cochlearia ID	A.arensoa ID	C. amara ID	A.thaliana ID	Name	Description
OG0001603	g6984.t1	AL3G29960.t1, AL7G38230.t1, AL7G38770.t1	CAg11252, CAg7303	AT3G16980.1, AT4G16265.1	NRPB9	NUCLEAR RNA POLYMERASE M/15 Kd subunit, subunit of nuclear DNA-directed RNA polymerases II, IV and V homologous to budding yeast RPB9.	best BLAST (no og.)
OG0003587	g1819.t1	AL5G44280.t1	CAg19850	AT3G61730.1, AT3G62500.1, AT5G36000.1		reduced male fertility: curator_summary=Encodes a nuclear localized F-box protein that is involved in tapetal layer degeneration and pollen development. Interacts with ASK1 and that interaction is mediated by the F-box domain.: symbol=RMF: full_name=REDUCED MALE FERTILITY: reduced male fertility: conf_rating=**:	within orthogroup RBH
OG0013637	g22823.t1	AL7G13140.t1	CAg13378	AT4G37630.1	CYCD5;1	CYCLIN d5. A core cell cycle genes, governs a quantitative trait gene for endoreduplication.	1-2-1 orthogroup
OG0002556	g22828.t1	AL5G41245.t1, AL7G13080.t1, AL7G13250.t1	CAg13369	AT2G48121.2, AT4G37510.1		Ribonuclease III family protein: Ribonuclease III family protein:	within orthogroup RBH
OG0008214	g2416.t1	AL5G32860.t1	CAg20814	AT3G52270.1	TFIIFb	TRANSCRIPTION INITIATION FACTOR IIF, beta subunit	1 to 1 orthofinder
OG0009043	g2417.t1	AL5G32850.t1	CAg20815	AT3G52260.3		Pseudouridine synthase family protein: Pseudouridine synthase family protein: symbol=RLUA7: curator_summary=Enzyme for the pseudouridine (_) to uridine (U) conversion.: conf_rating=**:	1 to 1 orthofinder
OG0017179	g28609.t1	AL8G33030.t1	CAg9775	AT5G57110.1	ACA8	autoinhibited Ca2+ -ATPase, isoform 8	1 to 1 orthofinder
OG0009368	g37705.t1	AL4G46460.t1	CAg23958	AT2G46980.2	ASY3	ASYNAPTIC 3. A coiled-coil domain protein that is required for normal meiosis (www.pnas.org/cgi/doi/10.1073/pnas.1919459117)	within orthogroup RBH
OG0017132	g393.t1	AL8G38630.t1	CAg9293	AT5G61865.1		Hypothetical protein	1 to 1 orthofinder
OG0002927	g40302.t1	AL6G44160.t1	CAg34387, CAg34388	AT4G10310.1	HKT1	HIGH-AFFINITY K+ TRANSPORTER 1. Sodium transporter expressed in xylem parenchyma cells. Mutants over-accumulate sodium in shoot tissue and have increased sodium in the xylem sap and reduced sodium in phloem sap and roots.	1 to 1 orthofinder
OG0011022	g40349.t1	AL6G45270.t1	CAg18864	AT4G11110.1	SPA2	SPA1-related 2.. SPA proteins function redundantly in suppressing photomorphogenesis in dark- and light-grown seedlings.	1 to 1 orthofinder
OG0006023	g41045.t1	AL1G21200.t1, AL2G16960.t1	CAg24593	AT1G59820.1	ALA3	Aminophospholipid ATPase 3, encodes a phospholipid translocase. Involved in secretory vesicle formation from trans-Golgi in peripheral columella cells at the root tip and pollen tube. Mutants have slow growth,m short primary roots and slow growing pollen tubes.The mRNA is cell-to-cell mobile.ALA3 genetically and physically interacts with ARF GEFs GNOM (At1g13980) and BIG3 (At1g01960) in regulatin…	1 to 1 orthofinder
OG0004312	g47547.t1	AL7G27590.t1, AL7G27590.t2, AL7G27590.t3		AT4G25500.1		arginine/serine-rich splicing factor 35: curator_summary=Encodes an arginine/serine-rich splicing factor. The transcript is alternatively spliced and is differentially expressed in different tissues (flowers, roots, stems, and leaves) examined. Barta et al (2010) have proposed a nomenclature for Serine/Arginine-Rich Protein Splicing Factors (SR proteins): Plant Cell. 2010, 22:2926. RS40 binds to …	top in-orthogroup BLAST
OG0002951	g5071.t1	AL6G26910.t1, AL6G26910.t2, AL6G26910.t3	CAg4982	AT5G16030.3		description=Natural antisense transcript overlaps with AT5G16030: Natural antisense transcript overlaps with AT5G16030: curator_summary=: mental retardation GTPase activating protein: curator_summary=None:	1 to 1 orthofinder
OG0001101	g54384.t1	AL1G64390.t1, AL1G64390.t2, AL1G64400.t1, AL1G64410.t1, AL1G64420.t1	CAg15830	AT1G56120.1, AT1G56130.1, AT1G56140.1		Leucine-rich repeat transmembrane protein kinase:	within orthogroup RBH
OG0000638	g5985.t1	AL3G52950.t1, AL4G15040.t1, AL7G22000.t1	CAg12636, CAg23713	AT2G18960.1, AT2G24520.1, AT4G30190.2	OST2	OPEN STOMATA 2. A plasma membrane proton ATPase. Mutants have a reduced ability to close their stomata in response to drought.
OG0014917	g6983.t1	AL3G29970.t1	CAg7304	AT3G16990.1		Haem oxygenase-like, multi-helical: heme oxygenase-like, multi-helical:	1 to 1 orthofinder

### Sheet: Cochlearia and Cardamine ORTHO
Convergent WGD Adaptation Candidates in Cochlearia and Cardamine amara
Orthogroup	A.arensoa ID	Cochlearia ID	C. amara ID	A.thaliana ID	Name	Description
OG0000000	AL1G49010.t1, AL1G49020.t1, AL1G57140.t1, AL3G45060.t1, AL3G45070.t1, AL6G37690.t1, AL6G39300.t1, AL6G41750.t1, AL6G42760.t1, AL88U10010.t1, AL88U10020.t1, AL8G17310.t1, AL8G17310.t2, AL8G17310.t3, AL8G17320.t1, AL8G17330.t1, AL8G17340.t1, AL8G17340.t2, AL8G17350.t1, AL8G17360.t1, AL8G17360.t2	g10483.t2, g10758.t1, g11187.t1, g11217.t1, g11415.t1, g11475.t1, g11476.t1, g11588.t1, g11698.t1, g12132.t2, g12284.t1, g12584.t1, g12631.t1, g13657.t1, g13968.t1, g14384.t1, g14436.t1, g14590.t1, g14600.t1, g14612.t1, g14660.t1, g14664.t1, g14666.t1, g14807.t1, g14822.t1, g14823.t1, g14879.t1, g14934.t1, g14948.t1, g14951.t1, g14963.t1, g15012.t1, g15069.t1, g15073.t1, g15086.t1, g15087.t1, g15…	CAg10409, CAg10560, CAg10568, CAg10571, CAg10600, CAg10604, CAg10629, CAg10633, CAg10638, CAg10674, CAg10678, CAg10682, CAg10683, CAg10684, CAg10695, CAg10698, CAg11198, CAg11588, CAg11600, CAg12936, CAg13746, CAg15497, CAg15696, CAg15716, CAg15808, CAg16389, CAg17238, CAg17280, CAg17282, CAg17292, CAg17329, CAg17514, CAg17587, CAg17905, CAg18027, CAg18029, CAg18795, CAg18803, CAg18885, CAg19109,…	ATMG00860.1	ORF158	DNA/RNA polymerases superfamily protein
OG0000003	NONE	g10328.t1, g11610.t1, g12326.t1, g12628.t1, g13609.t1, g13751.t1, g14265.t1, g14278.t1, g14573.t1, g14697.t1, g14698.t1, g15110.t1, g15124.t1, g15140.t1, g15142.t1, g15144.t1, g15176.t1, g15178.t1, g15188.t1, g15189.t1, g15190.t1, g15194.t1, g15196.t1, g15204.t1, g15211.t1, g15212.t1, g15213.t1, g15228.t1, g15236.t1, g15245.t1, g15249.t1, g15254.t1, g15255.t1, g15260.t1, g15266.t1, g15270.t1, g15…	CAg10435, CAg10894, CAg10950, CAg11208, CAg13638, CAg15788, CAg16775, CAg17458, CAg17482, CAg18930, CAg18972, CAg19077, CAg19105, CAg19599, CAg2005, CAg20516, CAg2088, CAg21499, CAg21839, CAg22301, CAg22612, CAg22647, CAg23032, CAg23126, CAg23554, CAg23818, CAg23912, CAg24294, CAg24366, CAg24443, CAg24785, CAg24822, CAg24846, CAg24884, CAg25066, CAg25310, CAg25816, CAg25844, CAg26056, CAg26057, C…	NONE
OG0000006	NONE	g10080.t1, g10877.t1, g11190.t1, g11527.t1, g11564.t1, g12053.t1, g12079.t1, g12827.t1, g12890.t1, g13033.t1, g13556.t1, g13623.t1, g13738.t1, g14081.t1, g14099.t1, g14200.t1, g14220.t1, g14316.t1, g14337.t1, g14357.t1, g14370.t1, g14371.t1, g14381.t1, g14498.t1, g14519.t1, g14530.t1, g14549.t1, g14586.t1, g14613.t1, g14693.t1, g14810.t1, g14812.t1, g14828.t1, g14842.t1, g14843.t1, g14908.t1, g14…	CAg10456, CAg10659, CAg10685, CAg10686, CAg11133, CAg14748, CAg16315, CAg18791, CAg23106, CAg25069, CAg25415, CAg25417, CAg25455, CAg25513, CAg25535, CAg25752, CAg25762, CAg25784, CAg25840, CAg25917, CAg26011, CAg26062, CAg26174, CAg26329, CAg26341, CAg26435, CAg26615, CAg26621, CAg26768, CAg26807, CAg27022, CAg27200, CAg27283, CAg27451, CAg27508, CAg27664, CAg27732, CAg27873, CAg27914, CAg28139,…	ATMG00750.1	ORF119	GAG/POL/ENV polyprotein
OG0000007	NONE	g10139.t1, g10187.t1, g10257.t1, g10390.t1, g10436.t1, g10447.t1, g10469.t1, g10577.t1, g11012.t1, g11096.t1, g11315.t2, g11358.t1, g11613.t1, g11828.t1, g11985.t1, g12351.t1, g12851.t1, g13197.t1, g13593.t1, g13781.t1, g14062.t1, g14072.t1, g14276.t1, g14334.t1, g14339.t1, g14630.t1, g16239.t1, g16501.t1, g16632.t1, g17580.t1, g17706.t1, g17747.t1, g18218.t1, g18629.t1, g18778.t1, g19022.t1, g39…	CAg10177, CAg10233, CAg10261, CAg10407, CAg10417, CAg10554, CAg10742, CAg11011, CAg11110, CAg11631, CAg11639, CAg11826, CAg11987, CAg12344, CAg13709, CAg13779, CAg13793, CAg13935, CAg14078, CAg14100, CAg14180, CAg14539, CAg14630, CAg15031, CAg15251, CAg15272, CAg15336, CAg15349, CAg15622, CAg15702, CAg15703, CAg15735, CAg15742, CAg16029, CAg16530, CAg16908, CAg17022, CAg17239, CAg17261, CAg17475,…	AT4G20220.1		Reverse transcriptase (RNA-dependent DNA polymerase)
OG0000326	AL2G33070.t1, AL3G21810.t1, AL4G12560.t1, AL4G12610.t1, AL4G12620.t1, AL4G12630.t1, AL4G12640.t1, AL4G12650.t1, AL6G27620.t1, AL6G27620.t2, AL6G27630.t1, AL6G27640.t1	g28220.t1, g50935.t1	CAg29724, CAg29725	NONE
OG0000486	AL1G22300.t1, AL1G22320.t1, AL1G22350.t1, AL1G23150.t1, AL1G25470.t1, AL1G43860.t1, AL1G58940.t1, AL4G18870.t1, AL5G16800.t1, AL8G23030.t1	g36278.t1	CAg946	AT1G11270.1		F-box and associated interaction domains-containing protein;
OG0001961	AL6G45750.t1, AL7G29980.t1	g23893.t1, g40361.t1	CAg11977, CAg18831	AT4G11350.1, AT4G23490.1		transferring glycosyl group transferase (DUF604); fringe-like protein (DUF604)
OG0002578	AL5G38200.t1, AL5G38210.t1	g19010.t1, g2058.t1	CAg20347	AT3G56820.1, AT3G56830.1		Similar in sequence to NPQ6 and NPQ7, but loss of function mutant does not exhibit a nonphotochemical quenching phenotype; RmlC-type cupin
OG0005316	AL4G23020.t1	g37842.t1, g40026.t1	CAg27372	AT2G28520.1	VACUOLAR PROTON ATPASE A1 (VHA-A1)	Vacuolar proton ATPase subunit VHA-a isoform 1. Localized in the trans-Golgi network. The mRNA is cell-to-cell mobile
OG0010399	AL6G35690.t1	g532.t1	CAg19128, CAg19129	NONE

### Sheet: Arenosa and Cardamine ORTHO
Convergent WGD in Arabidopsis arenosa and Cardamine amara
Orthogroup	A.arensoa ID	Cochlearia ID	C. amara ID	A.thaliana ID	Name	Description
OG0000488	AL164U10020.t1, AL2G18450.t1, AL5G16810.t1, AL5G41050.t1, AL7G42310.t1	g2008.t1, g39963.t1	CAg20095, CAg20440	AT1G58310.1, AT3G59250.1, AT4G14096.1, AT4G14103.2		F-box/RNI-like superfamily protein
OG0000742	AL5G40050.t1, AL5G40160.t1, AL5G40200.t1	g18955.t1	CAg20164, CAg20168, CAg20169, CAg20173, CAg20182	AT3G58320.1, AT3G58440.1		Ubiquitin-specific protease family C19-related protein; TRAF-like superfamily protein
OG0001698	AL5G41060.t1, AL5G41070.t1, AL5G41080.t1	g18904.t1	CAg20098	AT3G59180.1, AT3G59190.1, AT3G59200.1		Protein with RNI-like/FBD-like domain; F-box/RNI-like superfamily protein; F-box/RNI-like superfamily protein
OG0002166	AL1G28600.t1, AL2G39700.t1	g44330.t1, g49971.t1	CAg1480, CAg18213	AT1G16460.2, AT1G79230.1	MERCAPTOPYRUVATE SULFURTRANSFERASE 1 (MST1); MERCAPTOPYRUVATE SULFURTRANSFERASE 2 (MST2)	A sulfurtransferase/rhodaneses, which belongs to a group of enzymes widely distributed in all three phyla that catalyze the transfer of sulfur from a donor to a thiophilic acceptor substrate. The protein and transcript levels are NOT affected by senescence or exogenous cyanide, suggesting that sulfurtransferases are involved in cyanide detoxification; cytoplasmic thiosulfate:cyanide sulfurtransfe…
OG0002833	AL6G18650.t1, AL6G34390.t1	g468.t1	CAg4288, CAg5604	AT5G08250.1, AT5G23190.1	CYTOCHROME P450, FAMILY 86, SUBFAMILY B, POLYPEPTIDE 1 (CYP86B1)	Cytochrome P450 superfamily protein; cytochrome P450 CYP86B1, nuclear gene for chloroplast product. CYP86B1 is a very long chain fatty acid hydroxylase specifically involved in polyester monomer biosynthesis during the course of plant development.
OG0004866	AL5G35590.t1, AL6G34840.t1	g18586.t2	CAg5641	AT5G23570.1	SUPPRESSOR OF GENE SILENCING 3 (SGS3)	Required for posttranscriptional gene silencing and natural virus resistance.SGS3 is a member of an 'unknown' protein family. Members of this family have predicted coiled coiled domains suggesting oligomerization and a potential zinc finger domain. Involved in the production of trans-acting siRNAs, through direct or indirect stabilization of cleavage fragments of the primary ta-siRNA transcript. …
OG0011475	AL6G15370.t1	g5636.t1	CAg4024	AT5G05480.1		Peptide-N4-(N-acetyl-beta-glucosaminyl)asparagine amidase A protein
OG0019126	AL1G27700.t1	NONE	CAg1401	AT1G15580.1	IAA5	AUXIN-INDUCIBLE 2-27 (AUX2-27);INDOLE-3-ACETIC ACID INDUCIBLE 5 (IAA5); (ATAUX2-27)

### Sheet: All three ORTHO
Convergent WGD Adaptation Candidates in Cochlearia, Arabidopsis arenosa and Cardamine amara
Orthogroup	A.arensoa ID	Cochlearia ID	C. amara ID	A.thaliana ID	Name	Description
(none)	(none)	(none)
