## Supplementary material for "Kinetochore and ionomic adaptation to whole genome duplication": Dataset S8

### Sheet: Cochlearia and A.arenosa HOMOLG
Convergent WGD Adaptation Candidates in Arabidopsis arenosa and Cochlearia
Locus Identifier	All Gene Symbols	Description
AT4G10310	(HKT1;1); (ATHKT1);HIGH-AFFINITY K+ TRANSPORTER 1 (HKT1)	encodes a sodium transporter (HKT1) expressed in xylem parenchyma cells. Mutants over-accumulate sodium in shoot tissue and have increased sodium in the xylem sap and reduced sodium in phloem sap and roots.
AT1G56130	(IGP3);IMPAIRED IN GLYCAN PERCEPTION 2 (IGP2)	Component of a recognition mechanism for both cellulose and MLG-derived oligosaccharides perception and downstream Pattern-Triggered Immunity (PTI).
AT3G52260	(RLUA7)	Enzyme for the pseudouridine (&#936;) to uridine (U) conversion.
AT1G59820	AMINOPHOSPHOLIPID ATPASE 3 (ALA3)	Encodes a phospholipid translocase. Involved in secretory vesicle formation from trans-Golgi in peripheral columella cells at the root tip and pollen tube. Mutants have slow growth,m short primary roots and slow growing pollen tubes.The mRNA is cell-to-cell mobile.ALA3 genetically and physically interacts with ARF GEFs GNOM (At1g13980) and BIG3 (At1g01960) in regulating PIN trafficking and polari…
AT4G25500	ARABIDOPSIS THALIANA ARGININE/SERINE-RICH SPLICING FACTOR 35 (ATRSP35); (ATRSP40);ARGININE/SERINE-RICH SPLICING FACTOR 40 (At-RS40);ARGININE/SERINE-RICH SPLICING FACTOR 35 (RSP35);ARGININE/SERINE-RICH SPLICING FACTOR 40 (RS40); (AT-SRP40)	Encodes an arginine/serine-rich splicing factor. The transcript is alternatively spliced and is differentially expressed in different tissues (flowers, roots, stems, and leaves) examined. Barta et al (2010) have proposed a nomenclature for Serine/Arginine-Rich Protein Splicing Factors (SR proteins): Plant Cell. 2010, 22:2926. RS40 binds to HYL1 and co-localizes to the nuclear dicing body. Along w…
AT2G46980	ARABIDOPSIS THALIANA ASYNAPTIC 3 (ATASY3);ASYNAPTIC 3 (ASY3)	Encodes ASY3, a coiled-coil domain protein that is required for normal meiosis.
AT5G57110	AUTOINHIBITED CA2+ -ATPASE, ISOFORM 8 (AT-ACA8);AUTOINHIBITED CA2+ -ATPASE, ISOFORM 8 (ACA8)	Arabidopsis-autoinhibited Ca2+ -ATPase, isoform 8, contains all of the characteristic motifs of Ca2+ -transporting P-type Ca2+ -ATPases and is localized to the plasma membrane.ACA8 and ACA10, as well as ACA4 and ACA11, are critical in maintaining low resting cytosol Ca2+ level (DOI:10.1093/plphys/kiad047)
AT1G47600	BETA GLUCOSIDASE 34 (BGLU34);THIOGLUCOSIDE GLUCOHYDROLASE 4 (TGG4)	Encodes a myrosinase. Over-expression led to a glucosinolate profile change.
AT4G37630	CYCLIN D5;1 (CYCD5;1)	core cell cycle genes; a quantitative trait gene for endoreduplication.
AT3G42170	DAYSLEEPER (DAYSLEEPER)	transposase-like gene with conserved domains from the family of hAT transposases that includes hobo from Drosophila melanogaster, Activator (Ac) from maize, and Tam3 from snapdragon but lacks several amino acids known to be essential for Ac transposition5. The DAYSLEEPER gene lacks 8 bp duplications and TIRs (a common feature of transcriptionally silent hAT transposases), however, DAYSLEEPER expr…
AT2G18960	H(+)-ATPASE 1 (AHA1);PLASMA MEMBRANE PROTON ATPASE (PMA);OPEN STOMATA 2 (OST2);H(+)-ATPASE 1 (HA1)	Encodes a plasma membrane proton ATPase. Mutants have a reduced ability to close their stomata in response to drought and are affected in stomatal but not seed responsiveness to ABA. The mRNA is cell-to-cell mobile.
AT5G23010	METHYLTHIOALKYLMALATE SYNTHASE 1 (MAM1);2-ISOPROPYLMALATE SYNTHASE 3 (IMS3);GLUCOSINOLATE METABOLISM 1 (GSM1)	Encodes a methylthioalkylmalate synthase, catalyzes the condensation reactions of the first two rounds of methionine chain elongation in the biosynthesis of methionine-derived glucosinolates.The mRNA is cell-to-cell mobile.
AT3G02330	MITOCHONDRIAL EDITING FACTOR 13 (MEF13)	Involved in cytidine to uridine editing of the mitochondrial mRNA AtMg00510.
AT3G61730	REDUCED MALE FERTILITY (RMF)	Encodes a nuclear localized F-box protein that is involved in tapetal layer degeneration and pollen development. Interacts with ASK1 and that interaction is mediated by the F-box domain.
AT4G11110	SPA1-RELATED 2 (SPA2)	Encodes a member of the SPA (suppressor of phyA-105) protein family (SPA1-SPA4). SPA proteins contain an N-terminal serine/threonine kinase-like motif followed by a coiled-coil structure and a C-terminal WD-repeat domain. SPA proteins function redundantly in suppressing photomorphogenesis in dark- and light-grown seedlings. SPA2 primarily regulates seedling development in darkness and has little …
AT5G61865		hypothetical protein;(source:Araport11)
AT5G64420		DNA polymerase V family;(source:Araport11)
AT1G06720		P-loop containing nucleoside triphosphate hydrolases superfamily protein;(source:Araport11)
AT4G19960		Encodes a potassium ion transmembrane transporter. Also mediates cesium uptake when expressed in E. coli.The mRNA is cell-to-cell mobile. Maintains root meristem activity by regulating K+ and auxin homeostasis in response to low K.
AT5G16030		mental retardation GTPase activating protein;(source:Araport11)
AT3G52270		Transcription initiation factor IIF, beta subunit;(source:Araport11)
AT5G44990		Glutathione S-transferase family protein;(source:Araport11)
AT3G16990		heme oxygenase-like, multi-helical;(source:Araport11)
AT4G37510		Ribonuclease III family protein;(source:Araport11)

### Sheet: Cochlearia and Cardamine HOMOLG
Convergent WGD Adaptation Candidates in Cochlearia and Cardamine amara
Locus Identifier	All Gene Symbols	Description
ATMG00750	(ORF119)	GAG/POL/ENV polyprotein;(source:Araport11)
ATMG00710	(ORF120)	Polynucleotidyl transferase, ribonuclease H-like superfamily protein;(source:Araport11)
ATMG00310	(ORF154)	RNA-directed DNA polymerase (reverse transcriptase)-related family protein;(source:Araport11)
ATMG00860	(ORF158)	DNA/RNA polymerases superfamily protein;(source:Araport11)
ATMG00820	(ORF170)	Reverse transcriptase (RNA-dependent DNA polymerase);(source:Araport11)
AT3G42170	DAYSLEEPER (DAYSLEEPER)	transposase-like gene with conserved domains from the family of hAT transposases that includes hobo from Drosophila melanogaster, Activator (Ac) from maize, and Tam3 from snapdragon but lacks several amino acids known to be essential for Ac transposition5. The DAYSLEEPER gene lacks 8 bp duplications and TIRs (a common feature of transcriptionally silent hAT transposases), however, DAYSLEEPER expr…
AT5G24280	GAMMA-IRRADIATION AND MITOMYCIN C INDUCED 1 (GMI1)	Encodes GMI1, a structural-maintenance-of-chromosomes-hinge domain-containing protein. Involved in somatic homologous recombination.
AT1G06740	MUSTANG 3 (MUG3)	Encodes a member of a domesticated transposable element gene family MUSTANG. Members of this family are derived from transposable elements genes but gained function in plant fitness and flower development. Known members include: AT3G04605 (MUG1), AT2G30640 (MUG2), AT1G06740 (MUG3), AT5G16505 (MUG4), AT3G06940 (MUG5), AT5G48965 (MUG6), AT3G05850 (MUG7) and AT5G34853 (MUG8).
AT5G61390	NAC45/86-DEPENDENT EXONUCLEASE-DOMAIN PROTEIN 2 (NEN2)	Polynucleotidyl transferase, ribonuclease H-like superfamily protein;(source:Araport11)
AT2G28520	VACUOLAR PROTON ATPASE A1 (VHA-A1)	Vacuolar proton ATPase subunit VHA-a isoform 1. Localized in the trans-Golgi network. The mRNA is cell-to-cell mobile.
AT2G09388		hypothetical protein;(source:Araport11)
AT1G11270		F-box and associated interaction domains-containing protein;(source:Araport11)
AT3G02820		zinc knuckle (CCHC-type) family protein;(source:Araport11)
AT1G52950		Nucleic acid-binding, OB-fold-like protein;(source:Araport11)
AT4G23160		Encodes a cysteine-rich receptor-like protein kinase.
AT3G42860		zinc knuckle (CCHC-type) family protein;(source:Araport11)
AT5G39775		Gag-Pol polyprotein/retrotransposon;(source:Araport11)
AT4G29090		Ribonuclease H-like superfamily protein;(source:Araport11)
AT1G43722		nuclease;(source:Araport11)
AT2G17905		Ta11-like non-LTR retrotransposon;(source:Araport11)
AT3G24255		RNA-directed DNA polymerase (reverse transcriptase)-related family protein;(source:Araport11)
AT5G19270		reverse transcriptase-like protein;(source:Araport11)

### Sheet: Arenosa and Cardamine HOMOLG
Convergent WGD in Arabidopsis arenosa and Cardamine amara
Locus Identifier	All Gene Symbols	Description
AT3G62850		zinc finger protein-like protein;(source:Araport11)
AT5G05480		Peptide-N4-(N-acetyl-beta-glucosaminyl)asparagine amidase A protein;(source:Araport11)
AT2G45120	(ZAT4)	C2H2-type zinc finger transcription factor, involved in pollen and seed development.
AT3G42170	DAYSLEEPER (DAYSLEEPER)	transposase-like gene with conserved domains from the family of hAT transposases that includes hobo from Drosophila melanogaster, Activator (Ac) from maize, and Tam3 from snapdragon but lacks several amino acids known to be essential for Ac transposition5. The DAYSLEEPER gene lacks 8 bp duplications and TIRs (a common feature of transcriptionally silent hAT transposases), however, DAYSLEEPER expr…
AT1G16460	RHODANESE HOMOLOGUE 2 (RDH2)	encodes a cytoplasmic thiosulfate:cyanide sulfurtransferase, activity of which increased the rhodanese activity of transgenic yeast. Can also act as a mercaptopyruvate sulfurtransferase.
AT5G23570	SUPPRESSOR OF GENE SILENCING 3 (SGS3)	Required for posttranscriptional gene silencing and natural virus resistance.SGS3 is a member of an 'unknown' protein family. Members of this family have predicted coiled coiled domains suggesting oligomerization and a potential zinc finger domain. Involved in the production of trans-acting siRNAs, through direct or indirect stabilization of cleavage fragments of the primary ta-siRNA transcript. …

### Sheet: All three HOMOLG
Convergent WGD Adaptation Candidates in Cochlearia, Arabidopsis arenosa and Cardamine amara
Locus Identifier	All Gene Symbols	Description
AT3G42170	DAYSLEEPER	A domesticated transposon, that regulates nonhomologous end joining double-strand break repair. Mutants are sensitive to DNA damage.
